# Transcriptomic Profiling of High vs. Low Flow Regions of Mouse and Human Trabecular Meshwork

**DOI:** 10.64898/2026.07.23.740307

**Authors:** Cydney A. Wong, A. Thomas Read, Micah Chrenek, Guorong Li, W. Daniel Stamer, Levi B. Wood, C. Ross Ethier

**Affiliations:** Wallace H. Coulter Department of Biomedical Engineering, Georgia Institute of Technology and Emory University, Atlanta, Georgia, USA; Department of Ophthalmology, Emory University, Atlanta, Georgia, USA; Department of Ophthalmology, Duke University, Durham, North Carolina, USA; George W. Woodruff School of Mechanical Engineering, Georgia Institute of Technology, Atlanta, Georgia, USA

**Keywords:** Trabecular Meshwork, Segmental Outflow, Gene expression, Transcriptomics, Glaucoma

## Abstract

**Purpose:** Aqueous humor outflow through the trabecular meshwork (TM) is segmental, demonstrating high flow (HF) and low flow (LF) regions. Here, we investigate transcriptomic differences between flow regions in naïve mouse and non-glaucomatous human TM tissue to better understand intraocular pressure (IOP) regulation.

**Methods:** Human eyes (<6 hours postmortem) from two donors were perfused with a fluorescent tracer to identify HF and LF regions and fixed. In parallel, one pair of 8-month-old C57Bl/6J mouse eyes were similarly processed. Sagittal sections from HF and LF regions underwent whole-transcriptome spatial profiling. Differential expression and gene set variation analysis were conducted to identify transcript and pathway-level differences between HF vs. LF TM. Selected targets were validated by immunolabeling.

**Results:** Genes with relevance to TM outflow were identified as significantly differentially expressed in the human dataset, including ADAM metallopeptidase domain 15 (*ADAM15*), vimentin (*VIM*), chitinase 3-like 1 (*CHI3L1*), and several transcription factors (e.g., *FOS, JUNB, ESR1*). Pathways related to epigenetic modifications were also differentially enriched in human eyes. In both human and mouse eyes, myocilin was significantly upregulated in HF regions, despite greater protein labeling in LF regions of human eyes. In both species, rho-kinase signaling pathways showed increased enrichment in LF regions, while cell stress pathways, and TNF-α signaling were increased in HF TM.

**Conclusions:** HF regions maintain a more active stress response that facilitates greater outflow, whereas LF regions exhibit more matrix accumulation and contractility. This characterization of segmental flow regions can inform future studies to target trabecular outflow and lower IOP.
