## Supplementary material for "Transcriptomic Profiling of High vs. Low Flow Regions of Mouse and Human Trabecular Meshwork": Human Differential Expression Data

### Sheet: Sheet1
gene	logFC	AveExpr	P.Value	adj.P.Val
MYOC	0.609018	3.78778	1.36916e-05	0.113626
ADAM15	0.576036	4.13174	8.53796e-05	0.224781
VIM	0.467745	3.6104	0.000106824	0.224781
ACAD10	0.387762	2.91799	0.000111037	0.224781
PDP2	0.382176	2.80145	0.000137301	0.224781
CHI3L1	0.461571	3.81144	0.000162512	0.224781
HECA	0.352234	3.59902	0.000232188	0.275276
UPK3BL1	-0.356279	3.70906	0.000351134	0.364257
ARHGEF15	-0.340329	2.91627	0.000629283	0.552235
SHPRH	0.32558	3.47586	0.0009218	0.552235
DEFB116	0.335361	2.95743	0.000953767	0.552235
ZNF674	0.352702	3.39292	0.000999101	0.552235
RAB12	-0.347763	2.71484	0.00102971	0.552235
ZNF396	-0.329035	2.98185	0.00104885	0.552235
CPA4	-0.324389	2.64143	0.0011058	0.552235
SMIM33	0.323406	2.85503	0.00115544	0.552235
ZDHHC20	0.32798	2.81159	0.0012136	0.552235
ETV3	0.381383	2.9691	0.00122365	0.552235
TK1	-0.323102	2.8322	0.00126821	0.552235
RPS21	-0.327143	3.21805	0.00133085	0.552235
PRKCG	-0.336333	2.89603	0.00149521	0.579701
IER3	0.37362	3.58329	0.00153674	0.579701
PEX6	-0.326261	3.20947	0.00171609	0.594061
RAB6B	0.30837	2.66651	0.00171797	0.594061
PUS7L	-0.305624	2.83579	0.00209402	0.644674
CDC26	-0.353122	3.22705	0.00209637	0.644674
RNF213	-0.309704	2.91681	0.0022694	0.644674
MZT2B	0.651446	6.33374	0.002329	0.644674
RGS20	0.309496	2.8423	0.00234035	0.644674
SMU1	-0.313079	2.99391	0.00238115	0.644674
UQCRB	0.309462	2.7941	0.00243722	0.644674
CD22	0.290444	2.80264	0.00256837	0.644674
MTAP	0.28549	3.88008	0.00260372	0.644674
CDH6	0.316912	2.8486	0.00264115	0.644674
MORC4	0.302246	3.58689	0.00279993	0.663903
WDHD1	-0.316942	3.18389	0.00318262	0.720384
IDI2	0.318599	2.93414	0.00340787	0.720384
SCTR	0.291438	3.0196	0.00355237	0.720384
ZNF549	-0.305615	2.90995	0.00355323	0.720384
GRK7	-0.314845	2.84066	0.00357878	0.720384
H2AC20	0.283975	3.10945	0.0035818	0.720384
BTN3A3	0.280537	2.94643	0.00366618	0.720384
FAM199X	0.279782	2.97616	0.0037713	0.720384
NDE1	0.30386	2.92959	0.00382627	0.720384
SOGA1	-0.275114	2.73054	0.0039863	0.720384
CUX2	0.30542	2.8599	0.0040775	0.720384
DNAJB13	-0.286972	2.79455	0.00426455	0.720384
DNMT3A	-0.277816	2.74162	0.00427364	0.720384
ANKRD17	0.287593	2.81883	0.00433403	0.720384
JUNB	0.310352	3.34415	0.00434018	0.720384
DRG1	0.29235	2.86239	0.00455918	0.721527
SLC12A6	0.272815	2.82111	0.00462502	0.721527
TMEM183A	-0.316434	3.33154	0.00470709	0.721527
FOSL2	0.289595	3.50485	0.00478085	0.721527
SNRPE	-0.287864	4.39034	0.00502213	0.721527
WNK1	0.269081	2.89661	0.00519441	0.721527
DRD3	0.275974	2.92392	0.00522891	0.721527
PDIK1L	-0.269649	2.80607	0.00529008	0.721527
TREX1	-0.281164	2.84875	0.00544983	0.721527
CEBPD	0.304979	3.37903	0.00553221	0.721527
SRFBP1	0.271411	2.92401	0.0055433	0.721527
TNFSF18	-0.284576	2.7169	0.00559015	0.721527
CLEC11A	-0.278454	2.84817	0.00561007	0.721527
CAPN7	-0.275484	2.90412	0.00562018	0.721527
IL1R1	-0.280517	2.62808	0.0056512	0.721527
SETD9	0.284683	2.76649	0.00587742	0.735751
ZNF483	0.268232	3.19151	0.00599824	0.735751
C5ORF47	0.265707	2.95415	0.00610561	0.735751
NUDT14	0.276986	4.04336	0.00611723	0.735751
MT2A	0.356561	3.88393	0.00635743	0.747084
PCDH11X	0.272599	3.22204	0.00639148	0.747084
PTH	-0.272263	3.00885	0.00660935	0.761819
CENPX	-0.251255	2.99479	0.00677131	0.769015
TASP1	0.263085	2.94635	0.00685711	0.769015
SMN1	0.279836	3.41589	0.00699891	0.774453
SNRNP40	-0.265589	2.89512	0.00730521	0.79771
TOB1	0.277256	3.03976	0.0074348	0.801317
DNAJB2	0.270073	3.09923	0.00755165	0.803476
UST	-0.278198	2.89471	0.00794999	0.835152
STRBP	0.260886	3.10212	0.00825577	0.84027
ADORA3	-0.266608	2.93423	0.00841704	0.84027
OPCML	-0.274218	2.88562	0.00852548	0.84027
GAL3ST2	-0.271278	2.9443	0.00856672	0.84027
ANTXRL	0.292639	2.9111	0.00862164	0.84027
GNRH1	-0.25669	2.75652	0.0091029	0.84027
BSDC1	-0.261082	2.87404	0.00934026	0.84027
CHP1	0.263393	3.03124	0.00947307	0.84027
SCGB1C2	0.261411	3.04021	0.00968165	0.84027
MTDH	-0.271614	3.17728	0.00971948	0.84027
AIFM2	0.253967	2.94692	0.00990949	0.84027
MRPL19	0.258187	3.00781	0.00991727	0.84027
FXR1	-0.274515	2.70787	0.00994787	0.84027
TMEM245	0.296496	2.75148	0.0099892	0.84027
WNT3A	-0.256197	3.11813	0.00999229	0.84027
TBCA	0.265364	3.10581	0.010078	0.84027
CDKL1	0.250046	2.84829	0.0102979	0.84027
OR13D1	0.247198	2.88677	0.0103481	0.84027
KIF20B	0.273024	2.8545	0.0107104	0.84027
CCL4L1	0.271736	3.10398	0.0107145	0.84027
SMIM13	0.246192	2.86596	0.0107536	0.84027
MAVS	-0.267407	3.02835	0.0108231	0.84027
MRPS28	0.281128	3.11764	0.0108554	0.84027
NDUFB8	0.262854	2.87526	0.0110447	0.84027
PARL	0.251968	3.28175	0.0111621	0.84027
ETHE1	0.249922	2.68499	0.0112037	0.84027
RAET1L	0.24791	3.24701	0.01122	0.84027
SIPA1	-0.249507	2.96253	0.0113616	0.84027
SEBOX	0.260433	2.79611	0.0113689	0.84027
SYNGR4	0.256649	3.23844	0.0114158	0.84027
MFAP1	0.269802	2.90036	0.0114514	0.84027
ADGRA1	0.258655	2.76604	0.0115467	0.84027
CACNG5	0.253936	2.92604	0.0117284	0.84027
GP2	0.3473	3.17844	0.0117481	0.84027
CYSRT1	0.255632	2.93552	0.0118855	0.84027
CDNF	-0.255375	2.80282	0.0119002	0.84027
ATP2B4	0.257528	3.24957	0.0119326	0.84027
SNAP23	-0.248895	2.99929	0.0122357	0.84027
CPNE8	-0.23983	2.71234	0.012401	0.84027
PPP2R5A	0.243472	2.92237	0.012411	0.84027
APOA2	0.251126	2.87913	0.0124495	0.84027
ADI1	-0.26706	3.02569	0.0126	0.84027
ACTN3	-0.250251	2.80653	0.0126232	0.84027
ASCC2	-0.24725	2.81471	0.0127287	0.84027
EBLN2	-0.252484	2.91217	0.0127506	0.84027
TRIM32	0.277217	2.64598	0.0127718	0.84027
KRTAP24-1	0.248411	2.81963	0.0129001	0.84027
IK	-0.258392	3.03906	0.0131142	0.84027
LRBA	-0.260233	2.82222	0.0131616	0.84027
ZCCHC7	0.255945	3.0079	0.0133177	0.84027
LMBR1	0.255899	2.89309	0.0134183	0.84027
CAPN9	-0.265762	2.63796	0.013553	0.84027
CAMK2N1	-0.304376	3.13268	0.0135869	0.84027
NUP160	-0.246664	2.6241	0.0139252	0.84027
DEFB104A	0.245629	2.95189	0.0139776	0.84027
B3GALNT1	0.244474	2.89689	0.0140926	0.84027
VGLL4	-0.249213	2.69473	0.0141831	0.84027
NUTM2F	0.240591	3.15648	0.0142615	0.84027
AUTS2	0.256707	2.9637	0.014451	0.84027
ZNF117	0.240647	3.8837	0.01458	0.84027
TYW1B	-0.263896	2.76029	0.0146786	0.84027
RCBTB1	-0.244099	3.02556	0.0148478	0.84027
TSPAN2	-0.30527	2.99275	0.0148561	0.84027
H1-0	0.239815	2.97297	0.0152371	0.84027
ZFAND3	0.238625	2.99343	0.0153974	0.84027
POGZ	0.250467	2.94006	0.0155514	0.84027
MAP2K6	0.249001	2.92302	0.0155829	0.84027
TACC1	0.238662	3.93716	0.0156094	0.84027
ANTXR1	0.244433	2.82758	0.0156393	0.84027
C9ORF129	0.239463	2.91868	0.0157101	0.84027
GABRR3	-0.25109	2.90106	0.0157991	0.84027
SLC1A2	0.243053	2.77996	0.0160582	0.84027
EGFL7	0.229551	2.96195	0.0160662	0.84027
RB1CC1	-0.247798	2.95827	0.0160947	0.84027
CAD	-0.26798	2.84139	0.0162064	0.84027
GATC	-0.236995	2.61304	0.0162353	0.84027
QSOX2	0.24671	2.79407	0.0162984	0.84027
IGLL5	0.244027	2.92956	0.0163859	0.84027
DRAXIN	0.256303	2.9603	0.016393	0.84027
RAX2	0.24805	3.01712	0.016451	0.84027
NEU4	0.236841	2.99071	0.0165315	0.84027
MICU2	-0.233124	2.6825	0.016632	0.84027
CC2D2A	0.243831	2.76803	0.016795	0.84027
H4C15	0.232272	3.30188	0.0168257	0.84027
NOSIP	-0.237633	2.75782	0.0168399	0.84027
FNTB	-0.23399	3.27865	0.0168891	0.84027
GYG2	0.238171	2.88143	0.0169336	0.84027
ZBTB8OS	-0.237398	3.5159	0.0170206	0.84027
UGDH	-0.251506	3.04835	0.0171421	0.84027
GTF2B	-0.230162	2.9211	0.0172126	0.84027
TMEM120B	-0.272337	2.8375	0.0173323	0.84027
HOXB13	-0.237284	2.88759	0.0174074	0.84027
TMEM126B	0.235113	3.19663	0.0174149	0.84027
MID2	0.248117	3.35402	0.0179516	0.861158
ZACN	-0.245006	2.69098	0.0181055	0.863549
OAF	0.232745	2.82009	0.0183507	0.870241
CABP5	0.227879	3.10033	0.018466	0.870733
DGUOK	0.235207	2.87735	0.0186168	0.872886
SIGMAR1	0.218475	2.8363	0.0187303	0.873275
ANAPC7	-0.256498	2.95634	0.0188804	0.873756
LYZL6	0.235333	2.86997	0.0191411	0.873756
MAP7D2	-0.245612	2.6262	0.0191518	0.873756
C1QBP	-0.249096	2.94062	0.0191618	0.873756
IFI35	0.262039	3.37939	0.0192795	0.874213
CCL19	-0.239627	2.76349	0.0194513	0.874213
UBQLN4	-0.269228	3.17981	0.0194878	0.874213
EIF2B1	-0.227774	2.95867	0.0197952	0.874591
ZC3H15	0.23531	2.91393	0.0198642	0.874591
NCR3LG1	0.232051	2.80502	0.0198689	0.874591
FAM83C	0.238405	3.42724	0.0203112	0.874591
GZMM	0.271574	2.75617	0.0203927	0.874591
GPR85	0.225443	2.97162	0.020575	0.874591
SEC14L6	-0.243171	2.7706	0.0206164	0.874591
ZFYVE28	0.227873	2.80073	0.0207337	0.874591
SERPINA3	0.239959	2.98199	0.0207354	0.874591
FAAP20	0.23796	2.7425	0.0211514	0.874591
POSTN	-0.252505	2.84707	0.0211738	0.874591
SIAH1	0.234253	2.94811	0.0212411	0.874591
RPH3AL	0.266968	3.43044	0.0215591	0.874591
FABP3	-0.232545	3.11124	0.0215712	0.874591
GPX4	0.233585	2.82136	0.0215891	0.874591
ARMC12	0.236267	2.79571	0.021653	0.874591
PANK3	0.217487	3.2571	0.0217165	0.874591
IRGQ	0.223763	2.84522	0.0218003	0.874591
RFC1	-0.226315	2.85972	0.0218281	0.874591
PLEKHA8	-0.242448	3.05002	0.0218737	0.874591
PES1	0.22665	2.90821	0.0218802	0.874591
CCL3	0.236125	4.21913	0.0221256	0.874591
CORO1C	-0.235762	2.83704	0.0222927	0.874591
ANKRD30A	0.2274	3.32291	0.0223261	0.874591
XIRP2	-0.248824	2.84954	0.022348	0.874591
CDC27	0.228897	3.02007	0.022389	0.874591
CCDC169	-0.222235	2.90058	0.0224001	0.874591
DUSP22	0.247807	3.04697	0.0225495	0.874591
WBP2	-0.229544	3.04432	0.0226009	0.874591
ATP2C2	-0.233591	2.74571	0.0226682	0.874591
GJC3	0.218953	2.85104	0.0230439	0.874591
TFAP4	0.228038	2.8312	0.0233077	0.874591
RAD54L2	-0.227133	2.86545	0.0235232	0.874591
RASGRP2	-0.240188	2.96584	0.0235694	0.874591
POLR2J3	-0.2347	3.03374	0.0235856	0.874591
PMM2	0.22318	3.07569	0.0238169	0.874591
ITPRID2	0.237846	3.35191	0.023982	0.874591
SH2D4A	-0.228963	2.75476	0.0240634	0.874591
POFUT1	-0.21392	2.852	0.0242644	0.874591
MRPL42	0.233633	2.77558	0.0243253	0.874591
C8ORF82	0.231552	2.89362	0.0243717	0.874591
ATXN2	0.217422	3.07849	0.0243898	0.874591
SPRYD3	-0.21855	2.88286	0.024637	0.874591
FGFR3	0.218317	2.75479	0.024647	0.874591
S100A6	0.253703	3.24954	0.0246898	0.874591
COMMD5	-0.223559	2.97332	0.0246981	0.874591
PRY	0.253717	3.06276	0.0248084	0.874591
CCDC97	0.236974	2.89071	0.0248147	0.874591
OSBPL11	-0.231253	3.07445	0.0249561	0.874591
HNRNPA2B1	-0.219428	3.05086	0.0251278	0.874591
VSNL1	0.239913	2.96096	0.0251677	0.874591
ZFP14	0.228829	2.82882	0.0251829	0.874591
SLC25A30	-0.249751	3.03726	0.0252793	0.874591
OR4Q3	0.213333	3.54799	0.0254162	0.874591
ATXN7	0.234881	3.00653	0.0254225	0.874591
PFN2	-0.217724	2.87303	0.0254532	0.874591
ARL8A	0.226868	3.61573	0.0255032	0.874591
DNMT3B	-0.226399	2.72836	0.025916	0.88089
SNRNP35	0.209407	2.99022	0.0260339	0.88089
ATF4	0.217304	3.53174	0.0261258	0.88089
BABAM2	0.221136	2.87542	0.0263881	0.88089
NOP53	0.225549	3.12977	0.0265401	0.88089
COQ7	-0.230943	2.81718	0.0265422	0.88089
AGPAT1	0.215227	2.93406	0.0266474	0.88089
FRMD6	-0.228046	2.88373	0.0266862	0.88089
TMBIM6	-0.217051	2.71844	0.0267415	0.88089
ARPC1A	0.217205	2.90555	0.0268025	0.88089
DDX39B	-0.213767	2.72927	0.0268545	0.88089
IZUMO4	-0.211123	2.92009	0.0270067	0.882395
FAM227A	-0.21874	2.81614	0.0271134	0.882409
PABIR1	0.225339	2.96116	0.027238	0.883002
NIBAN2	0.232203	2.82225	0.0276326	0.887596
CCT8	-0.223546	3.21516	0.0278911	0.887596
ATP10D	0.225319	2.70592	0.0279951	0.887596
FNIP1	0.227981	2.79992	0.0281381	0.887596
ROBO2	-0.222202	2.86038	0.0281983	0.887596
NDUFAF3	-0.221798	2.86118	0.0282981	0.887596
CHRAC1	0.226217	3.1168	0.028317	0.887596
HCRT	-0.215584	2.97212	0.0284341	0.887596
ECI1	-0.21755	2.87248	0.0285211	0.887596
MLLT3	0.236684	2.82623	0.0286172	0.887596
AGFG2	-0.227419	2.76061	0.0286802	0.887596
FOS	0.273834	3.70687	0.0289159	0.887596
ST6GALNAC2	0.220767	2.90642	0.0290852	0.887596
GAS2L3	-0.232831	2.84528	0.0291715	0.887596
CIDEA	-0.225743	2.73035	0.0294045	0.887596
DENND6A	-0.217028	3.04902	0.0297077	0.887596
KRTAP6-3	-0.215238	2.93826	0.0297765	0.887596
MREG	-0.215741	2.87195	0.0298772	0.887596
MDH1	0.215374	3.09692	0.0298953	0.887596
ECI2	0.212391	2.9351	0.0299702	0.887596
RHBDL3	-0.227814	2.74008	0.0299745	0.887596
PTMS	0.220553	3.9871	0.0301941	0.887596
TXNIP	0.209765	3.10587	0.0302134	0.887596
RAB40AL	0.220769	3.72232	0.030389	0.887596
CCSER1	-0.228451	2.68062	0.0305294	0.887596
OTX1	0.22097	3.04571	0.0306386	0.887596
UBE2S	0.216641	3.07423	0.0313617	0.887596
RPS6KL1	0.223324	2.9476	0.0313975	0.887596
CPTP	0.218534	3.46246	0.0313989	0.887596
CLECL1	0.21044	2.95823	0.031495	0.887596
AEBP1	0.221567	2.86105	0.0315487	0.887596
MRPL10	-0.214257	3.07284	0.0315559	0.887596
SLC22A4	-0.219979	2.90267	0.0315861	0.887596
PSEN1	0.222231	3.19066	0.0316645	0.887596
CD276	0.200922	3.14544	0.0316829	0.887596
PLEKHM1	-0.221062	3.12294	0.0318097	0.887596
OXR1	0.211735	2.95612	0.0318573	0.887596
BRIX1	-0.217916	3.11513	0.0318605	0.887596
ESR1	0.206294	2.80813	0.0318782	0.887596
ARHGAP19	-0.230003	2.87611	0.0319931	0.887596
CCDC32	0.204696	3.04411	0.0320511	0.887596
ZNF57	0.217384	2.89949	0.0321119	0.887596
CECR2	0.211237	2.87333	0.0321129	0.887596
CUEDC2	0.275308	2.7159	0.0321747	0.887596
CFAP46	-0.221405	2.86315	0.0321926	0.887596
PEX26	-0.214461	2.95043	0.0323749	0.889196
DAAM2	0.234865	2.75336	0.0324649	0.889196
VEGFB	-0.218476	3.03798	0.0327178	0.890296
SPINK6	-0.230852	2.73454	0.0327196	0.890296
INTS10	0.21354	2.94826	0.0331236	0.895655
BNIP1	-0.2256	2.87723	0.0331556	0.895655
SGPP1	0.211761	2.98639	0.0332404	0.895655
KCNH3	-0.207427	2.87631	0.0335715	0.89926
CXXC1	0.202457	3.18605	0.0335909	0.89926
IGFBP4	0.256486	3.49774	0.0337994	0.900545
VAV2	-0.214638	2.7698	0.0338559	0.900545
PDIA4	-0.205921	2.80655	0.0341216	0.904064
BEAN1	-0.208717	2.84501	0.0342061	0.904064
EPG5	0.203144	3.08561	0.034552	0.904504
CHRNA7	-0.211077	2.76503	0.0351294	0.904504
CCDC107	0.210263	3.55047	0.0352403	0.904504
ARID5A	0.226483	3.18314	0.0354044	0.904504
LONP1	-0.207969	2.89584	0.0354254	0.904504
KIFC2	0.212436	2.83607	0.0355383	0.904504
C1ORF74	-0.224488	2.73736	0.0357139	0.904504
CCDC47	0.204245	3.47791	0.0357312	0.904504
IGF2BP1	0.22485	2.95361	0.0362161	0.904504
FAM53B	0.212395	3.03718	0.0363461	0.904504
KRTAP19-2	-0.212772	2.76387	0.0364162	0.904504
CSNK1G3	-0.199689	3.0325	0.036429	0.904504
PSAT1	-0.213934	3.24905	0.0365539	0.904504
CD2	0.206542	2.89127	0.0365704	0.904504
STMN3	0.21935	3.11249	0.036725	0.904504
PSMD12	-0.211093	3.15706	0.0367568	0.904504
FAM222B	0.2094	2.85127	0.0368358	0.904504
RWDD4	-0.207931	3.23711	0.0371589	0.904504
ACVR1B	-0.239444	2.75972	0.0372317	0.904504
TIMP3	0.220155	3.02643	0.0373074	0.904504
UBD	-0.206639	2.65395	0.0373323	0.904504
MAK	-0.216649	2.81585	0.0373407	0.904504
MTO1	0.211861	2.93484	0.0373928	0.904504
AK9	0.218116	2.82774	0.037396	0.904504
DIABLO	0.205738	3.12283	0.0373981	0.904504
POTEG	0.208516	3.62477	0.0374352	0.904504
ZNF653	-0.229219	2.84581	0.0375342	0.904504
SLC7A6OS	0.205461	2.78303	0.037648	0.904504
ZFP42	0.214735	2.76279	0.0377078	0.904504
NOTUM	0.208723	3.30151	0.0377218	0.904504
DLEC1	-0.213154	2.79491	0.037915	0.904504
JAKMIP2	0.202091	2.8865	0.0379501	0.904504
CNR1	-0.207057	2.98993	0.0381489	0.904504
PNN	0.228247	3.18158	0.0383748	0.904504
MED27	0.204838	2.95394	0.0384774	0.904504
UQCRHL	-0.203802	3.05251	0.038489	0.904504
FECH	0.216039	2.99976	0.0385025	0.904504
ZNF599	0.213012	2.72443	0.0385962	0.904504
KRTAP7-1	0.198076	2.91609	0.0386188	0.904504
KRTAP8-1	0.213156	2.87763	0.0387013	0.904504
RNF2	0.202505	3.06223	0.0387756	0.904504
TP53RK	0.206881	3.12416	0.0388003	0.904504
PPP1R7	-0.204988	2.97505	0.0393376	0.90755
OR4D9	0.206805	2.90174	0.0394064	0.90755
EMP1	-0.204137	2.85162	0.0395978	0.90755
ELN	0.205166	3.31346	0.0396412	0.90755
TCEAL6	0.230539	2.86637	0.0397489	0.90755
SLC38A1	0.200226	3.09407	0.0398804	0.90755
CCDC74A	0.201708	2.89363	0.0399593	0.90755
MC5R	0.212715	2.76512	0.0399784	0.90755
FOXE3	0.213125	3.01466	0.0401664	0.90755
ZNF677	-0.201193	2.73053	0.0404508	0.90755
CDK2AP2	-0.207673	3.86952	0.0404961	0.90755
EMC2	0.195498	2.8781	0.0406542	0.90755
INTS8	-0.209648	2.72482	0.0408037	0.90755
BPY2	0.212892	2.85339	0.0408417	0.90755
TCEA1	-0.199178	3.02823	0.0408733	0.90755
C5ORF63	0.254344	3.09245	0.0412423	0.90755
WDR33	0.19101	2.96555	0.0413159	0.90755
CDV3	0.210082	3.02745	0.0414135	0.90755
LRRC40	0.200927	2.826	0.0415128	0.90755
GTF2F2	-0.266115	2.84066	0.0415457	0.90755
ESPL1	-0.198122	2.78314	0.0419298	0.90755
OR5V1	0.199095	3.37566	0.0420183	0.90755
KARS1	-0.206015	2.85768	0.0420545	0.90755
SPRR2E	-0.203406	2.97469	0.0421214	0.90755
ANKRD36	0.199082	3.58933	0.0421703	0.90755
LARP1B	-0.207037	2.90868	0.0422291	0.90755
SLC14A2	-0.198773	2.79442	0.0422332	0.90755
IQCB1	-0.202369	2.96443	0.0424298	0.90755
UGT2B11	0.214464	3.09419	0.0427607	0.90755
CNPY2	0.208285	3.32835	0.0427896	0.90755
SLC43A3	-0.204773	2.75315	0.0427955	0.90755
TMEM160	0.201246	3.49115	0.0429983	0.90755
ZNF613	-0.194246	2.8596	0.0430085	0.90755
PI4KB	-0.194326	2.95375	0.0430521	0.90755
UVSSA	0.203567	3.00505	0.0431351	0.90755
PARP6	-0.244864	2.92038	0.0431712	0.90755
EIF4E1B	-0.211626	2.7077	0.0432644	0.90755
OR2T35	0.206964	3.52201	0.0433069	0.90755
TMEM129	0.206969	3.51011	0.0433349	0.90755
NYAP1	0.231516	2.85888	0.0434001	0.90755
WBP4	-0.202762	2.99861	0.0436063	0.90755
IFT122	-0.201116	2.81129	0.0436884	0.90755
ARV1	0.210177	2.67059	0.0437139	0.90755
PDE1C	-0.203949	2.66736	0.0437426	0.90755
SLC9A4	-0.203477	2.57584	0.0439699	0.909991
PI4K2B	-0.197282	2.73463	0.0445595	0.919899
SUB1	-0.206469	3.35369	0.0448387	0.923365
FTO	0.199334	2.94202	0.0452161	0.928832
SLC16A4	0.208801	2.7728	0.0456979	0.936411
KLHL18	-0.198149	2.78241	0.0460231	0.939187
RCC1L	0.203493	3.13821	0.0461113	0.939187
SLAMF8	0.196334	2.87755	0.046336	0.939187
FSD1L	-0.196795	2.89929	0.0463857	0.939187
PCSK7	0.210625	2.80692	0.0464209	0.939187
RIN1	-0.204088	2.72184	0.0465123	0.939187
VCAN	0.193322	2.87039	0.0467887	0.941763
CCNB2	0.205607	2.89148	0.0468669	0.941763
DHX34	-0.196801	3.10774	0.0473353	0.943735
CYP2D6	0.192042	3.36325	0.0473865	0.943735
NUDC	0.201499	3.20298	0.0475909	0.943735
DDA1	0.205734	2.96954	0.0476032	0.943735
SELENOT	-0.195997	2.89277	0.0477041	0.943735
FUS	0.20194	3.3351	0.0478531	0.943735
ZNF169	0.202949	2.78941	0.0479757	0.943735
CHCHD5	0.191729	3.15945	0.0482236	0.943735
CYP4Z1	0.205301	3.6035	0.0483319	0.943735
NFYA	0.253866	4.34705	0.0484917	0.943735
TAF5	-0.200632	2.83635	0.0486467	0.943735
PIK3CD	-0.200642	2.94007	0.0490326	0.943735
PCGF2	0.196589	2.8704	0.0495429	0.943735
