## Supplementary material for "Transcriptomic Profiling of High vs. Low Flow Regions of Mouse and Human Trabecular Meshwork": Human GSVA data

### Sheet: Sheet1
Pathway	meanTrue	pBoot	pFDR	abs(meanTrue)
BLANCO_MELO_MERS_COV_INFECTION_MCR5_CELLS_DN	0.190705	< 0.001	< 0.001	0.190705
COLIN_PILOCYTIC_ASTROCYTOMA_VS_GLIOBLASTOMA_DN	0.177286	< 0.001	< 0.001	0.177286
SIMBULAN_PARP1_TARGETS_UP	0.166918	< 0.001	< 0.001	0.166918
UDAYAKUMAR_MED1_TARGETS_DN	0.0653074	< 0.001	< 0.001	0.0653074
WEST_ADRENOCORTICAL_TUMOR_DN	0.0545087	< 0.001	< 0.001	0.0545087
CHASSOT_SKIN_WOUND	0.290833	< 0.001	< 0.001	0.290833
DAZARD_UV_RESPONSE_CLUSTER_G2	0.187231	< 0.001	< 0.001	0.187231
BILD_HRAS_ONCOGENIC_SIGNATURE	0.073918	< 0.001	< 0.001	0.073918
ZAIDI_OSTEOBLAST_TRANSCRIPTION_FACTORS	0.235939	< 0.001	< 0.001	0.235939
CROONQUIST_NRAS_VS_STROMAL_STIMULATION_DN	0.102761	< 0.001	< 0.001	0.102761
PECE_MAMMARY_STEM_CELL_UP	0.0977502	< 0.001	< 0.001	0.0977502
COATES_MACROPHAGE_M1_VS_M2_UP	0.105664	0.001	0.391571	0.105664
CROONQUIST_STROMAL_STIMULATION_UP	0.152019	0.001	0.391571	0.152019
BILANGES_SERUM_AND_RAPAMYCIN_SENSITIVE_GENES	0.0935841	0.001	0.391571	0.0935841
GAUSSMANN_MLL_AF4_FUSION_TARGETS_E_DN	0.246109	0.002	0.391571	0.246109
LI_LUNG_CANCER	-0.122075	0.002	0.391571	0.122075
BIOCARTA_VDR_PATHWAY	-0.174471	0.002	0.391571	0.174471
REACTOME_RUNX1_REGULATES_GENES_INVOLVED_IN_MEGAKARYOCYTE_DIFFERENTIATION_AND_PLATELET_FUNCTION	0.108776	0.002	0.391571	0.108776
WP_PRADERWILLI_AND_ANGELMAN_SYNDROME	-0.131902	0.002	0.391571	0.131902
WP_ENDOCHONDRAL_OSSIFICATION_WITH_SKELETAL_DYSPLASIAS	0.119131	0.002	0.391571	0.119131
WP_ENDOCHONDRAL_OSSIFICATION	0.119131	0.002	0.391571	0.119131
LEE_AGING_NEOCORTEX_UP	0.106189	0.002	0.391571	0.106189
ENK_UV_RESPONSE_KERATINOCYTE_UP	0.0428734	0.002	0.391571	0.0428734
KAUFFMANN_DNA_REPAIR_GENES	-0.0584746	0.002	0.391571	0.0584746
BRACHAT_RESPONSE_TO_CISPLATIN	0.160072	0.002	0.391571	0.160072
INGA_TP53_TARGETS	0.179798	0.002	0.391571	0.179798
BROWNE_HCMV_INFECTION_2HR_UP	0.152559	0.002	0.391571	0.152559
PID_RAS_PATHWAY	-0.136936	0.002	0.391571	0.136936
PHESSE_TARGETS_OF_APC_AND_MBD2_DN	0.19533	0.003	0.466553	0.19533
WP_SEROTONIN_TRANSPORTER_ACTIVITY	-0.24468	0.003	0.466553	0.24468
WP_PROSTAGLANDIN_SYNTHESIS_AND_REGULATION	0.13385	0.003	0.466553	0.13385
WP_CYTOPLASMIC_RIBOSOMAL_PROTEINS	0.0727829	0.003	0.466553	0.0727829
WP_DNA_REPAIR_PATHWAYS_FULL_NETWORK	-0.0917808	0.003	0.466553	0.0917808
PID_AP1_PATHWAY	0.107055	0.003	0.466553	0.107055
CHEN_LVAD_SUPPORT_OF_FAILING_HEART_UP	0.0848323	0.004	0.466553	0.0848323
PEDERSEN_METASTASIS_BY_ERBB2_ISOFORM_3	0.196704	0.004	0.466553	0.196704
HOLLEMAN_VINCRISTINE_RESISTANCE_B_ALL_DN	0.14565	0.004	0.466553	0.14565
ANDERSEN_CHOLANGIOCARCINOMA_CLASS2	0.0670293	0.004	0.466553	0.0670293
REACTOME_NRAGE_SIGNALS_DEATH_THROUGH_JNK	-0.117712	0.004	0.466553	0.117712
REACTOME_SIGNALING_BY_NTRK2_TRKB	-0.156629	0.004	0.466553	0.156629
WP_VALPROIC_ACID_PATHWAY	-0.203013	0.004	0.466553	0.203013
WANG_MLL_TARGETS	0.0591209	0.004	0.466553	0.0591209
BORCZUK_MALIGNANT_MESOTHELIOMA_UP	-0.0489468	0.004	0.466553	0.0489468
OHASHI_AURKB_TARGETS	0.214869	0.004	0.466553	0.214869
MOOTHA_ROS	0.22515	0.004	0.466553	0.22515
TIAN_TNF_SIGNALING_NOT_VIA_NFKB	0.151998	0.004	0.466553	0.151998
BIOCARTA_TOLL_PATHWAY	0.141176	0.004	0.466553	0.141176
FOURNIER_ACINAR_DEVELOPMENT_EARLY_UP	0.166146	0.005	0.498364	0.166146
NOUZOVA_TRETINOIN_AND_H4_ACETYLATION	-0.0792995	0.005	0.498364	0.0792995
REACTOME_NUCLEOTIDE_SALVAGE	-0.169526	0.005	0.498364	0.169526
WP_HOSTPATHOGEN_INTERACTION_OF_HUMAN_CORONAVIRUSES_INTERFERON_INDUCTION	0.123283	0.005	0.498364	0.123283
SUNG_METASTASIS_STROMA_UP	0.0807205	0.005	0.498364	0.0807205
ABE_VEGFA_TARGETS_30MIN	0.168283	0.005	0.498364	0.168283
BIOCARTA_HDAC_PATHWAY	0.153796	0.005	0.498364	0.153796
BIOCARTA_CARDIACEGF_PATHWAY	0.187096	0.005	0.498364	0.187096
REACTOME_INTEGRIN_SIGNALING	-0.136935	0.006	0.532972	0.136935
REACTOME_G_ALPHA_12_13_SIGNALLING_EVENTS	-0.0909531	0.006	0.532972	0.0909531
LINDVALL_IMMORTALIZED_BY_TERT_DN	0.102221	0.006	0.532972	0.102221
CHEN_HOXA5_TARGETS_6HR_UP	0.239103	0.006	0.532972	0.239103
IBRAHIM_NRF3_DOWN	0.1856	0.007	0.532972	0.1856
ZHENG_GLIOBLASTOMA_PLASTICITY_DN	0.120662	0.007	0.532972	0.120662
REACTOME_CHONDROITIN_SULFATE_BIOSYNTHESIS	0.196201	0.007	0.532972	0.196201
REACTOME_ERCC6_CSB_AND_EHMT2_G9A_POSITIVELY_REGULATE_RRNA_EXPRESSION	0.102796	0.007	0.532972	0.102796
REACTOME_ACTIVATION_OF_ANTERIOR_HOX_GENES_IN_HINDBRAIN_DEVELOPMENT_DURING_EARLY_EMBRYOGENESIS	0.0757478	0.007	0.532972	0.0757478
WP_MIRNAS_INVOLVEMENT_IN_THE_IMMUNE_RESPONSE_IN_SEPSIS	0.129442	0.007	0.532972	0.129442
PUJANA_BRCA1_PCC_NETWORK	-0.021816	0.007	0.532972	0.021816
LI_WILMS_TUMOR_VS_FETAL_KIDNEY_1_UP	0.0713822	0.007	0.532972	0.0713822
NUTT_GBM_VS_AO_GLIOMA_DN	0.112623	0.007	0.532972	0.112623
NAKAYAMA_SOFT_TISSUE_TUMORS_PCA2_UP	0.0862411	0.007	0.532972	0.0862411
BIOCARTA_ACH_PATHWAY	0.190449	0.007	0.532972	0.190449
KEGG_BASE_EXCISION_REPAIR	-0.137566	0.007	0.532972	0.137566
SA_PTEN_PATHWAY	-0.201345	0.007	0.532972	0.201345
TONKS_TARGETS_OF_RUNX1_RUNX1T1_FUSION_MONOCYTE_UP	-0.0595476	0.008	0.577053	0.0595476
WOTTON_RUNX_TARGETS_DN	0.153196	0.008	0.577053	0.153196
GOBERT_CORE_OLIGODENDROCYTE_DIFFERENTIATION	-0.115106	0.008	0.577053	0.115106
WANG_METASTASIS_OF_BREAST_CANCER_ESR1_UP	-0.156749	0.008	0.577053	0.156749
REACTOME_OXIDATIVE_STRESS_INDUCED_SENESCENCE	0.0735259	0.009	0.587357	0.0735259
KIM_GLIS2_TARGETS_UP	0.0769287	0.009	0.587357	0.0769287
SWEET_KRAS_TARGETS_UP	0.0904697	0.009	0.587357	0.0904697
ABE_VEGFA_TARGETS_2HR	0.140779	0.009	0.587357	0.140779
SONG_TARGETS_OF_IE86_CMV_PROTEIN	-0.106895	0.009	0.587357	0.106895
BIOCARTA_PS1_PATHWAY	0.185718	0.009	0.587357	0.185718
BIOCARTA_ACTINY_PATHWAY	0.205827	0.009	0.587357	0.205827
PID_FRA_PATHWAY	0.12591	0.009	0.587357	0.12591
ACEVEDO_LIVER_CANCER_WITH_H3K27ME3_DN	0.0601186	0.01	0.589462	0.0601186
KASLER_HDAC7_TARGETS_1_DN	0.161404	0.01	0.589462	0.161404
BOSCO_TH1_CYTOTOXIC_MODULE	-0.083342	0.01	0.589462	0.083342
WP_TRIACYLGLYCERIDE_SYNTHESIS	0.154417	0.01	0.589462	0.154417
RASHI_RESPONSE_TO_IONIZING_RADIATION_1	0.112225	0.01	0.589462	0.112225
WU_CELL_MIGRATION	0.0625744	0.01	0.589462	0.0625744
GALINDO_IMMUNE_RESPONSE_TO_ENTEROTOXIN	0.0900006	0.01	0.589462	0.0900006
BROWNE_HCMV_INFECTION_8HR_UP	0.0752398	0.01	0.589462	0.0752398
ZHOU_TNF_SIGNALING_30MIN	0.0937105	0.01	0.589462	0.0937105
HOOI_ST7_TARGETS_UP	0.0810613	0.011	0.59705	0.0810613
LINDGREN_BLADDER_CANCER_WITH_LOH_IN_CHR9Q	0.0683912	0.011	0.59705	0.0683912
KENNY_CTNNB1_TARGETS_DN	0.112317	0.011	0.59705	0.112317
REACTOME_ERKS_ARE_INACTIVATED	-0.171238	0.011	0.59705	0.171238
REACTOME_SIRT1_NEGATIVELY_REGULATES_RRNA_EXPRESSION	0.109825	0.011	0.59705	0.109825
REACTOME_PYRIMIDINE_SALVAGE	-0.220847	0.011	0.59705	0.220847
WP_KALLMANN_SYNDROME	-0.186162	0.011	0.59705	0.186162
EBAUER_TARGETS_OF_PAX3_FOXO1_FUSION_UP	0.0582465	0.011	0.59705	0.0582465
NADERI_BREAST_CANCER_PROGNOSIS_DN	0.163288	0.012	0.598036	0.163288
REACTOME_COPII_MEDIATED_VESICLE_TRANSPORT	-0.0996757	0.012	0.598036	0.0996757
REACTOME_CELLULAR_SENESCENCE	0.0567202	0.012	0.598036	0.0567202
REACTOME_ACTIVATED_PKN1_STIMULATES_TRANSCRIPTION_OF_AR_ANDROGEN_RECEPTOR_REGULATED_GENES_KLK2_AND_KLK3	0.0907381	0.012	0.598036	0.0907381
REACTOME_AMYLOID_FIBER_FORMATION	0.0820151	0.012	0.598036	0.0820151
WP_PHOTODYNAMIC_THERAPYINDUCED_AP1_SURVIVAL_SIGNALING	0.118007	0.012	0.598036	0.118007
BHATI_G2M_ARREST_BY_2METHOXYESTRADIOL_UP	0.0741771	0.012	0.598036	0.0741771
HUANG_DASATINIB_RESISTANCE_DN	0.0945882	0.012	0.598036	0.0945882
PID_RAC1_REG_PATHWAY	-0.125258	0.012	0.598036	0.125258
KEGG_SPHINGOLIPID_METABOLISM	0.114059	0.013	0.603949	0.114059
REACTOME_BETA_DEFENSINS	0.109536	0.013	0.603949	0.109536
REACTOME_UBIQUINOL_BIOSYNTHESIS	-0.209116	0.013	0.603949	0.209116
REACTOME_SENESCENCE_ASSOCIATED_SECRETORY_PHENOTYPE_SASP	0.0808285	0.013	0.603949	0.0808285
REACTOME_CELL_EXTRACELLULAR_MATRIX_INTERACTIONS	0.174964	0.013	0.603949	0.174964
WP_SPHINGOLIPID_METABOLISM_INTEGRATED_PATHWAY	0.141184	0.013	0.603949	0.141184
HAN_SATB1_TARGETS_DN	0.0452504	0.013	0.603949	0.0452504
SASAKI_ADULT_T_CELL_LEUKEMIA	-0.0592357	0.013	0.603949	0.0592357
LIN_APC_TARGETS	0.097477	0.014	0.609111	0.097477
WANG_TARGETS_OF_MLL_CBP_FUSION_UP	0.0992409	0.014	0.609111	0.0992409
MIKKELSEN_MEF_ICP_WITH_H3K4ME3_AND_H3K27ME3	-0.154235	0.014	0.609111	0.154235
REACTOME_G1_S_SPECIFIC_TRANSCRIPTION	-0.127227	0.014	0.609111	0.127227
WP_ENVELOPE_PROTEINS_AND_THEIR_POTENTIAL_ROLES_IN_EDMD_PHYSIOPATHOLOGY	-0.113313	0.014	0.609111	0.113313
WP_MONOAMINE_TRANSPORT	-0.117953	0.014	0.609111	0.117953
MAGRANGEAS_MULTIPLE_MYELOMA_IGG_VS_IGA_DN	-0.154363	0.014	0.609111	0.154363
PID_ALPHA_SYNUCLEIN_PATHWAY	-0.116205	0.014	0.609111	0.116205
DARWICHE_PAPILLOMA_RISK_HIGH_UP	-0.0667643	0.015	0.613657	0.0667643
MISHRA_CARCINOMA_ASSOCIATED_FIBROBLAST_UP	0.14349	0.015	0.613657	0.14349
REACTOME_RECOGNITION_AND_ASSOCIATION_OF_DNA_GLYCOSYLASE_WITH_SITE_CONTAINING_AN_AFFECTED_PURINE	0.103159	0.015	0.613657	0.103159
REACTOME_DISEASES_ASSOCIATED_WITH_GLYCOSYLATION_PRECURSOR_BIOSYNTHESIS	0.183041	0.015	0.613657	0.183041
JIANG_HYPOXIA_NORMAL	0.0517807	0.015	0.613657	0.0517807
ODONNELL_TARGETS_OF_MYC_AND_TFRC_DN	0.117173	0.015	0.613657	0.117173
BASSO_B_LYMPHOCYTE_NETWORK	-0.0608838	0.015	0.613657	0.0608838
PID_PS1_PATHWAY	0.105791	0.015	0.613657	0.105791
RHEIN_ALL_GLUCOCORTICOID_THERAPY_UP	0.0879445	0.016	0.622955	0.0879445
REACTOME_ACTIVATED_NTRK2_SIGNALS_THROUGH_FRS2_AND_FRS3	-0.177769	0.016	0.622955	0.177769
WP_RETINOBLASTOMA_GENE_IN_CANCER	-0.0746679	0.016	0.622955	0.0746679
SCHLOSSER_SERUM_RESPONSE_DN	-0.0282619	0.016	0.622955	0.0282619
BRACHAT_RESPONSE_TO_METHOTREXATE_UP	0.118236	0.016	0.622955	0.118236
KEGG_PHOSPHATIDYLINOSITOL_SIGNALING_SYSTEM	-0.0863317	0.016	0.622955	0.0863317
WINNEPENNINCKX_MELANOMA_METASTASIS_DN	0.128387	0.017	0.622955	0.128387
REACTOME_CONDENSATION_OF_PROPHASE_CHROMOSOMES	0.0925415	0.017	0.622955	0.0925415
REACTOME_PLATELET_AGGREGATION_PLUG_FORMATION	-0.119406	0.017	0.622955	0.119406
REACTOME_INTERLEUKIN_23_SIGNALING	-0.185511	0.017	0.622955	0.185511
CHIARADONNA_NEOPLASTIC_TRANSFORMATION_KRAS_DN	0.0633555	0.017	0.622955	0.0633555
HADDAD_B_LYMPHOCYTE_PROGENITOR	-0.0480738	0.017	0.622955	0.0480738
MCDOWELL_ACUTE_LUNG_INJURY_UP	0.0995592	0.017	0.622955	0.0995592
CHIARADONNA_NEOPLASTIC_TRANSFORMATION_KRAS_UP	0.0615879	0.018	0.622955	0.0615879
HE_PTEN_TARGETS_DN	0.192587	0.018	0.622955	0.192587
REACTOME_SIGNALING_BY_NTRKS	-0.0636972	0.018	0.622955	0.0636972
REACTOME_HATS_ACETYLATE_HISTONES	0.0681961	0.018	0.622955	0.0681961
REACTOME_NEGATIVE_EPIGENETIC_REGULATION_OF_RRNA_EXPRESSION	0.069485	0.018	0.622955	0.069485
WP_RANKLRANK_SIGNALING_PATHWAY	0.0938098	0.018	0.622955	0.0938098
TURASHVILI_BREAST_LOBULAR_CARCINOMA_VS_LOBULAR_NORMAL_DN	0.0795009	0.018	0.622955	0.0795009
ACEVEDO_LIVER_CANCER_DN	0.0338386	0.018	0.622955	0.0338386
PID_AR_PATHWAY	-0.0776116	0.018	0.622955	0.0776116
IBRAHIM_NRF1_UP	-0.0336199	0.019	0.622955	0.0336199
KANG_CISPLATIN_RESISTANCE_UP	0.156844	0.019	0.622955	0.156844
REACTOME_ACTIVATION_OF_RAC1	-0.176192	0.019	0.622955	0.176192
REACTOME_ASSEMBLY_OF_THE_ORC_COMPLEX_AT_THE_ORIGIN_OF_REPLICATION	0.0925964	0.019	0.622955	0.0925964
REACTOME_RESOLUTION_OF_ABASIC_SITES_AP_SITES	-0.117429	0.019	0.622955	0.117429
HOSHIDA_LIVER_CANCER_SUBCLASS_S1	0.0467812	0.019	0.622955	0.0467812
HIRSCH_CELLULAR_TRANSFORMATION_SIGNATURE_UP	0.0488195	0.019	0.622955	0.0488195
ZHOU_TNF_SIGNALING_4HR	0.0950598	0.019	0.622955	0.0950598
HSIAO_HOUSEKEEPING_GENES	0.0335009	0.019	0.622955	0.0335009
OUELLET_CULTURED_OVARIAN_CANCER_INVASIVE_VS_LMP_DN	0.117013	0.02	0.622955	0.117013
HEIDENBLAD_AMPLICON_8Q24_UP	-0.113813	0.02	0.622955	0.113813
KEGG_AMINOACYL_TRNA_BIOSYNTHESIS	-0.117626	0.02	0.622955	0.117626
DODD_NASOPHARYNGEAL_CARCINOMA_DN	-0.0212124	0.02	0.622955	0.0212124
DELPUECH_FOXO3_TARGETS_UP	0.0796716	0.02	0.622955	0.0796716
AMIT_SERUM_RESPONSE_40_MCF10A	0.10658	0.02	0.622955	0.10658
WESTON_VEGFA_TARGETS_6HR	0.0958079	0.02	0.622955	0.0958079
MATZUK_MEIOTIC_AND_DNA_REPAIR	-0.110083	0.02	0.622955	0.110083
FEVR_CTNNB1_TARGETS_DN	-0.030023	0.02	0.622955	0.030023
KEGG_PYRUVATE_METABOLISM	0.108154	0.02	0.622955	0.108154
KEGG_MTOR_SIGNALING_PATHWAY	-0.0877485	0.02	0.622955	0.0877485
TURASHVILI_BREAST_DUCTAL_CARCINOMA_VS_DUCTAL_NORMAL_DN	0.0580234	0.021	0.625663	0.0580234
SUZUKI_AMPLIFIED_IN_ORAL_CANCER	-0.138752	0.021	0.625663	0.138752
MIKHAYLOVA_OXIDATIVE_STRESS_RESPONSE_VIA_VHL_UP	0.188423	0.021	0.625663	0.188423
KEGG_SYSTEMIC_LUPUS_ERYTHEMATOSUS	0.0687938	0.021	0.625663	0.0687938
MCBRYAN_PUBERTAL_BREAST_6_7WK_UP	0.0556603	0.021	0.625663	0.0556603
MEINHOLD_OVARIAN_CANCER_LOW_GRADE_UP	0.195321	0.021	0.625663	0.195321
BURTON_ADIPOGENESIS_1	0.13382	0.021	0.625663	0.13382
BROWNE_HCMV_INFECTION_2HR_DN	-0.0944702	0.021	0.625663	0.0944702
REACTOME_DISEASES_OF_GLYCOSYLATION	0.068974	0.022	0.629512	0.068974
AMIT_EGF_RESPONSE_20_HELA	0.167259	0.022	0.629512	0.167259
NAKAYAMA_SOFT_TISSUE_TUMORS_PCA2_DN	0.0858345	0.022	0.629512	0.0858345
PID_TCR_CALCIUM_PATHWAY	0.107358	0.022	0.629512	0.107358
WILLIAMS_ESR2_TARGETS_DN	0.160295	0.023	0.629512	0.160295
STARK_PREFRONTAL_CORTEX_22Q11_DELETION_UP	-0.0487397	0.023	0.629512	0.0487397
ZHAN_VARIABLE_EARLY_DIFFERENTIATION_GENES_DN	-0.101907	0.023	0.629512	0.101907
KASLER_HDAC7_TARGETS_1_UP	-0.0566064	0.023	0.629512	0.0566064
REACTOME_CELL_JUNCTION_ORGANIZATION	0.0745591	0.023	0.629512	0.0745591
REACTOME_MYOGENESIS	0.109033	0.023	0.629512	0.109033
WP_BONE_MORPHOGENIC_PROTEIN_BMP_SIGNALING_AND_REGULATION	0.19569	0.023	0.629512	0.19569
BOQUEST_STEM_CELL_CULTURED_VS_FRESH_UP	0.0371829	0.023	0.629512	0.0371829
CHIANG_LIVER_CANCER_SUBCLASS_CTNNB1_DN	0.0580033	0.023	0.629512	0.0580033
BIOCARTA_KREB_PATHWAY	0.171427	0.023	0.629512	0.171427
PID_RHOA_REG_PATHWAY	-0.103384	0.023	0.629512	0.103384
IBRAHIM_NRF2_UP	-0.0291433	0.024	0.629512	0.0291433
SCHWAB_TARGETS_OF_BMYB_POLYMORPHIC_VARIANTS_DN	0.15377	0.024	0.629512	0.15377
TAGHAVI_NEOPLASTIC_TRANSFORMATION	0.171286	0.024	0.629512	0.171286
VALK_AML_CLUSTER_9	0.151085	0.024	0.629512	0.151085
MEBARKI_HCC_PROGENITOR_FZD8CRD_UP	-0.0332882	0.024	0.629512	0.0332882
WP_VITAMIN_D_IN_INFLAMMATORY_DISEASES	0.123379	0.024	0.629512	0.123379
RAMALHO_STEMNESS_DN	0.0934132	0.024	0.629512	0.0934132
GAZDA_DIAMOND_BLACKFAN_ANEMIA_ERYTHROID_UP	-0.136111	0.024	0.629512	0.136111
TURASHVILI_BREAST_LOBULAR_CARCINOMA_VS_DUCTAL_NORMAL_UP	0.075247	0.024	0.629512	0.075247
DAUER_STAT3_TARGETS_DN	0.10267	0.024	0.629512	0.10267
ACEVEDO_LIVER_CANCER_WITH_H3K27ME3_UP	0.0537492	0.025	0.640421	0.0537492
MEBARKI_HCC_PROGENITOR_WNT_UP	-0.0613595	0.025	0.640421	0.0613595
REACTOME_INHIBITION_OF_DNA_RECOMBINATION_AT_TELOMERE	0.0824841	0.025	0.640421	0.0824841
LI_WILMS_TUMOR_VS_FETAL_KIDNEY_2_DN	0.104838	0.025	0.640421	0.104838
BIOCARTA_TCYTOTOXIC_PATHWAY	0.185333	0.025	0.640421	0.185333
HOUNKPE_HOUSEKEEPING_GENES	-0.0215537	0.026	0.642036	0.0215537
HOSHIDA_LIVER_CANCER_LATE_RECURRENCE_UP	-0.0940643	0.026	0.642036	0.0940643
NAKAMURA_ADIPOGENESIS_LATE_UP	0.0692497	0.026	0.642036	0.0692497
FIGUEROA_AML_METHYLATION_CLUSTER_4_UP	0.0706642	0.026	0.642036	0.0706642
WP_SUPRESSION_OF_HMGB1_MEDIATED_INFLAMMATION_BY_THBD	0.169855	0.026	0.642036	0.169855
WP_OVERLAP_BETWEEN_SIGNAL_TRANSDUCTION_PATHWAYS_CONTRIBUTING_TO_LMNA_LAMINOPATHIES	0.0913325	0.026	0.642036	0.0913325
WP_ERBB_SIGNALING_PATHWAY	-0.0733174	0.026	0.642036	0.0733174
WAKASUGI_HAVE_ZNF143_BINDING_SITES	-0.0919342	0.026	0.642036	0.0919342
STAEGE_EWING_FAMILY_TUMOR	0.126901	0.027	0.646349	0.126901
ZHAN_MULTIPLE_MYELOMA_MF_DN	0.102101	0.027	0.646349	0.102101
BIOCARTA_NPC_PATHWAY	-0.139473	0.027	0.646349	0.139473
REACTOME_CELL_DEATH_SIGNALLING_VIA_NRAGE_NRIF_AND_NADE	-0.0737471	0.027	0.646349	0.0737471
WP_MIRNAS_INVOLVED_IN_DNA_DAMAGE_RESPONSE	-0.129776	0.027	0.646349	0.129776
KINSEY_TARGETS_OF_EWSR1_FLII_FUSION_DN	0.0411409	0.027	0.646349	0.0411409
MILI_PSEUDOPODIA_HAPTOTAXIS_UP	-0.0283972	0.027	0.646349	0.0283972
REACTOME_CELL_CELL_COMMUNICATION	0.0626551	0.028	0.650407	0.0626551
REACTOME_FORMATION_OF_THE_BETA_CATENIN_TCF_TRANSACTIVATING_COMPLEX	0.073201	0.028	0.650407	0.073201
WP_DEGRADATION_PATHWAY_OF_SPHINGOLIPIDS_INCLUDING_DISEASES	0.150751	0.028	0.650407	0.150751
DELYS_THYROID_CANCER_DN	0.0469469	0.028	0.650407	0.0469469
LU_AGING_BRAIN_UP	0.0440807	0.028	0.650407	0.0440807
AMIT_EGF_RESPONSE_60_MCF10A	0.11276	0.028	0.650407	0.11276
BURTON_ADIPOGENESIS_PEAK_AT_2HR	0.0934393	0.028	0.650407	0.0934393
BLANCO_MELO_BRONCHIAL_EPITHELIAL_CELLS_INFLUENZA_A_INFECTION_DN	0.0856431	0.029	0.651549	0.0856431
RIZ_ERYTHROID_DIFFERENTIATION_12HR	0.111146	0.029	0.651549	0.111146
NATSUME_RESPONSE_TO_INTERFERON_BETA_DN	-0.0913392	0.029	0.651549	0.0913392
MATZUK_MALE_REPRODUCTION_SERTOLI	-0.108497	0.029	0.651549	0.108497
REACTOME_SPHINGOLIPID_DE_NOVO_BIOSYNTHESIS	0.104355	0.029	0.651549	0.104355
REACTOME_SPHINGOLIPID_METABOLISM	0.0718001	0.029	0.651549	0.0718001
WEINMANN_ADAPTATION_TO_HYPOXIA_DN	0.101168	0.029	0.651549	0.101168
KEGG_NON_SMALL_CELL_LUNG_CANCER	-0.0887096	0.029	0.651549	0.0887096
TRAYNOR_RETT_SYNDROM_UP	0.10318	0.03	0.651706	0.10318
MIKKELSEN_ES_ICP_WITH_H3K27ME3	-0.124593	0.03	0.651706	0.124593
WP_RIBOFLAVIN_AND_COQ_DISORDERS	-0.131332	0.03	0.651706	0.131332
CASORELLI_ACUTE_PROMYELOCYTIC_LEUKEMIA_UP	0.054475	0.03	0.651706	0.054475
PHONG_TNF_TARGETS_UP	0.0852138	0.03	0.651706	0.0852138
HIRSCH_CELLULAR_TRANSFORMATION_SIGNATURE_DN	0.0656606	0.031	0.651706	0.0656606
REACTOME_POSITIVE_EPIGENETIC_REGULATION_OF_RRNA_EXPRESSION	0.067342	0.031	0.651706	0.067342
REACTOME_B_WICH_COMPLEX_POSITIVELY_REGULATES_RRNA_EXPRESSION	0.0755326	0.031	0.651706	0.0755326
NAGASHIMA_NRG1_SIGNALING_UP	0.0509905	0.031	0.651706	0.0509905
BROWNE_HCMV_INFECTION_18HR_UP	-0.0530791	0.031	0.651706	0.0530791
SIG_IL4RECEPTOR_IN_B_LYPHOCYTES	-0.114026	0.031	0.651706	0.114026
BARRIER_COLON_CANCER_RECURRENCE_UP	-0.100125	0.032	0.651706	0.100125
TCGA_GLIOBLASTOMA_COPY_NUMBER_DN	-0.111809	0.032	0.651706	0.111809
TSENG_IRS1_TARGETS_DN	-0.0616295	0.032	0.651706	0.0616295
REACTOME_PREVENTION_OF_PHAGOSOMAL_LYSOSOMAL_FUSION	0.172487	0.032	0.651706	0.172487
PICCALUGA_ANGIOIMMUNOBLASTIC_LYMPHOMA_UP	0.0496023	0.032	0.651706	0.0496023
GAL_LEUKEMIC_STEM_CELL_DN	-0.0483532	0.032	0.651706	0.0483532
NAKAMURA_CANCER_MICROENVIRONMENT_UP	-0.121727	0.032	0.651706	0.121727
LEONARD_HYPOXIA	0.0892138	0.032	0.651706	0.0892138
BOQUEST_STEM_CELL_CULTURED_VS_FRESH_DN	0.11317	0.032	0.651706	0.11317
KEGG_NUCLEOTIDE_EXCISION_REPAIR	-0.101629	0.032	0.651706	0.101629
PID_WNT_SIGNALING_PATHWAY	0.132146	0.032	0.651706	0.132146
PID_DELTA_NP63_PATHWAY	0.102201	0.032	0.651706	0.102201
VETTER_TARGETS_OF_PRKCA_AND_ETS1_UP	-0.148469	0.033	0.651706	0.148469
SCHMAHL_PDGF_SIGNALING	0.15071	0.033	0.651706	0.15071
REACTOME_NRIF_SIGNALS_CELL_DEATH_FROM_THE_NUCLEUS	0.139797	0.033	0.651706	0.139797
REACTOME_SYNTHESIS_OF_EPOXY_EET_AND_DIHYDROXYEICOSATRIENOIC_ACIDS_DHET	-0.179146	0.033	0.651706	0.179146
REACTOME_RNA_POLYMERASE_I_PROMOTER_ESCAPE	0.0698283	0.033	0.651706	0.0698283
REACTOME_TRANSLATION_OF_REPLICASE_AND_ASSEMBLY_OF_THE_REPLICATION_TRANSCRIPTION_COMPLEX	0.162806	0.033	0.651706	0.162806
WP_LEPTININSULIN_SIGNALING_OVERLAP	-0.164292	0.033	0.651706	0.164292
WILCOX_RESPONSE_TO_PROGESTERONE_DN	0.0910229	0.033	0.651706	0.0910229
FLECHNER_PBL_KIDNEY_TRANSPLANT_REJECTED_VS_OK_DN	-0.0824234	0.033	0.651706	0.0824234
PID_BARD1_PATHWAY	-0.103324	0.033	0.651706	0.103324
SHIN_B_CELL_LYMPHOMA_CLUSTER_6	-0.186447	0.034	0.651706	0.186447
QI_HYPOXIA_TARGETS_OF_HIF1A_AND_FOXA2	0.094617	0.034	0.651706	0.094617
GARGALOVIC_RESPONSE_TO_OXIDIZED_PHOSPHOLIPIDS_SALMON_DN	-0.157404	0.034	0.651706	0.157404
REACTOME_NF_KB_IS_ACTIVATED_AND_SIGNALS_SURVIVAL	0.15619	0.034	0.651706	0.15619
REACTOME_METABOLISM_OF_COFACTORS	-0.115912	0.034	0.651706	0.115912
REACTOME_RAC1_GTPASE_CYCLE	-0.0503284	0.034	0.651706	0.0503284
CONCANNON_APOPTOSIS_BY_EPOXOMICIN_UP	0.0427945	0.034	0.651706	0.0427945
LUI_TARGETS_OF_PAX8_PPARG_FUSION	-0.087839	0.034	0.651706	0.087839
IRITANI_MAD1_TARGETS_DN	-0.0851284	0.034	0.651706	0.0851284
HEIDENBLAD_AMPLIFIED_IN_PANCREATIC_CANCER	-0.0826601	0.035	0.659347	0.0826601
REACTOME_GRB2_SOS_PROVIDES_LINKAGE_TO_MAPK_SIGNALING_FOR_INTEGRINS	-0.14295	0.035	0.659347	0.14295
LANDIS_ERBB2_BREAST_TUMORS_324_DN	0.0528642	0.035	0.659347	0.0528642
SCHEIDEREIT_IKK_TARGETS	0.133414	0.035	0.659347	0.133414
PHONG_TNF_RESPONSE_NOT_VIA_P38	-0.0353331	0.035	0.659347	0.0353331
MAHADEVAN_IMATINIB_RESISTANCE_DN	0.151821	0.036	0.662255	0.151821
XU_HGF_SIGNALING_NOT_VIA_AKT1_6HR	0.123436	0.036	0.662255	0.123436
GOLUB_ALL_VS_AML_UP	-0.105071	0.036	0.662255	0.105071
RAMPON_ENRICHED_LEARNING_ENVIRONMENT_EARLY_UP	0.180038	0.036	0.662255	0.180038
REACTOME_HIV_INFECTION	-0.0393504	0.036	0.662255	0.0393504
REACTOME_TRANSCRIPTIONAL_REGULATION_OF_GRANULOPOIESIS	0.0734899	0.036	0.662255	0.0734899
HECKER_IFNB1_TARGETS	0.068847	0.036	0.662255	0.068847
ZHANG_TARGETS_OF_EWSR1_FLI1_FUSION	0.0728437	0.037	0.673867	0.0728437
REACTOME_INSULIN_PROCESSING	-0.158059	0.037	0.673867	0.158059
REACTOME_TRAF6_MEDIATED_NF_KB_ACTIVATION	0.110549	0.037	0.673867	0.110549
CHEN_ETV5_TARGETS_TESTIS	-0.116677	0.038	0.683061	0.116677
REACTOME_HDACS_DEACETYLATE_HISTONES	0.0749334	0.038	0.683061	0.0749334
KIM_PTEN_TARGETS_UP	-0.125749	0.038	0.683061	0.125749
FUJIWARA_PARK2_HEPATOCYTE_PROLIFERATION_DN	0.165983	0.039	0.683061	0.165983
REACTOME_CS_DS_DEGRADATION	0.136765	0.039	0.683061	0.136765
REACTOME_PRC2_METHYLATES_HISTONES_AND_DNA	0.0756587	0.039	0.683061	0.0756587
REACTOME_TAK1_ACTIVATES_NFKB_BY_PHOSPHORYLATION_AND_ACTIVATION_OF_IKKS_COMPLEX	0.0963203	0.039	0.683061	0.0963203
WP_MAPK_AND_NFKB_SIGNALING_PATHWAYS_INHIBITED_BY_YERSINIA_YOPJ	0.130992	0.039	0.683061	0.130992
WP_QUERCETIN_AND_NFKB_AP1_INDUCED_APOPTOSIS	0.14955	0.039	0.683061	0.14955
YANG_BCL3_TARGETS_UP	0.0389459	0.039	0.683061	0.0389459
TSAI_DNAJB4_TARGETS_UP	0.133589	0.039	0.683061	0.133589
BIOCARTA_BCELLSURVIVAL_PATHWAY	0.12442	0.039	0.683061	0.12442
RODRIGUES_NTN1_TARGETS_UP	-0.166552	0.04	0.691575	0.166552
BURTON_ADIPOGENESIS_PEAK_AT_0HR	0.0763212	0.04	0.691575	0.0763212
BIOCARTA_STRESS_PATHWAY	0.100172	0.04	0.691575	0.100172
WIKMAN_ASBESTOS_LUNG_CANCER_DN	0.104127	0.041	0.691575	0.104127
GROSS_ELK3_TARGETS_UP	0.113015	0.041	0.691575	0.113015
MA_MYELOID_DIFFERENTIATION_UP	-0.081623	0.041	0.691575	0.081623
BIOCARTA_BARD1_PATHWAY	-0.153201	0.041	0.691575	0.153201
REACTOME_TRNA_AMINOACYLATION	-0.10128	0.041	0.691575	0.10128
WP_TRANSSULFURATION_AND_ONECARBON_METABOLISM	-0.0932604	0.041	0.691575	0.0932604
BENPORATH_OCT4_TARGETS	0.0372414	0.041	0.691575	0.0372414
BOYAULT_LIVER_CANCER_SUBCLASS_G3_UP	-0.0414761	0.041	0.691575	0.0414761
PID_ARF6_DOWNSTREAM_PATHWAY	-0.138341	0.041	0.691575	0.138341
ZHU_SKIL_TARGETS_UP	0.122435	0.042	0.697709	0.122435
REACTOME_DUAL_INCISION_IN_GG_NER	-0.0935429	0.042	0.697709	0.0935429
REACTOME_MEIOTIC_RECOMBINATION	0.0675698	0.042	0.697709	0.0675698
WP_NRP1TRIGGERED_SIGNALING_PATHWAYS_IN_PANCREATIC_CANCER	-0.0862973	0.042	0.697709	0.0862973
BRACHAT_RESPONSE_TO_METHOTREXATE_DN	-0.0978092	0.042	0.697709	0.0978092
FINETTI_BREAST_CANCERS_KINOME_BLUE	0.11921	0.043	0.704829	0.11921
REACTOME_SLBP_DEPENDENT_PROCESSING_OF_REPLICATION_DEPENDENT_HISTONE_PRE_MRNAS	-0.14073	0.043	0.704829	0.14073
WP_MBDNF_AND_PROBDNF_REGULATION_OF_GABA_NEUROTRANSMISSION	-0.106328	0.043	0.704829	0.106328
PELLICCIOTTA_HDAC_IN_ANTIGEN_PRESENTATION_UP	-0.0780273	0.043	0.704829	0.0780273
KEGG_SNARE_INTERACTIONS_IN_VESICULAR_TRANSPORT	-0.085788	0.044	0.704829	0.085788
REACTOME_FOLDING_OF_ACTIN_BY_CCT_TRIC	-0.146975	0.044	0.704829	0.146975
WP_TLR4_SIGNALING_AND_TOLERANCE	0.126082	0.044	0.704829	0.126082
WANG_SMARCE1_TARGETS_UP	0.0415196	0.044	0.704829	0.0415196
ZHANG_BREAST_CANCER_PROGENITORS_UP	-0.0286962	0.044	0.704829	0.0286962
WENG_POR_TARGETS_GLOBAL_DN	0.1162	0.044	0.704829	0.1162
IBRAHIM_NRF3_UP	-0.166453	0.045	0.704829	0.166453
BONCI_TARGETS_OF_MIR15A_AND_MIR16_1	-0.0605698	0.045	0.704829	0.0605698
REACTOME_RESOLUTION_OF_AP_SITES_VIA_THE_MULTIPLE_NUCLEOTIDE_PATCH_REPLACEMENT_PATHWAY	-0.10578	0.045	0.704829	0.10578
REACTOME_VESICLE_MEDIATED_TRANSPORT	-0.02627	0.045	0.704829	0.02627
WP_TYPE_II_DIABETES_MELLITUS	0.165273	0.045	0.704829	0.165273
MCLACHLAN_DENTAL_CARIES_UP	0.043277	0.045	0.704829	0.043277
KIM_ALL_DISORDERS_CALB1_CORR_UP	-0.0266758	0.045	0.704829	0.0266758
MISSIAGLIA_REGULATED_BY_METHYLATION_DN	-0.0522875	0.045	0.704829	0.0522875
BROWNE_HCMV_INFECTION_12HR_DN	-0.0694645	0.045	0.704829	0.0694645
SARRIO_EPITHELIAL_MESENCHYMAL_TRANSITION_UP	-0.0479438	0.045	0.704829	0.0479438
REACTOME_PURINE_SALVAGE	-0.13948	0.046	0.708755	0.13948
WP_PARKINUBIQUITIN_PROTEASOMAL_SYSTEM_PATHWAY	-0.0668573	0.046	0.708755	0.0668573
ELVIDGE_HYPOXIA_BY_DMOG_UP	0.0545725	0.046	0.708755	0.0545725
MORI_PRE_BI_LYMPHOCYTE_DN	0.0686658	0.047	0.708755	0.0686658
YAMAZAKI_TCEB3_TARGETS_UP	0.0489163	0.047	0.708755	0.0489163
GAJATE_RESPONSE_TO_TRABECTEDIN_DN	-0.130185	0.047	0.708755	0.130185
REACTOME_MITOTIC_G1_PHASE_AND_G1_S_TRANSITION	-0.0475452	0.047	0.708755	0.0475452
WP_BASE_EXCISION_REPAIR	-0.112635	0.047	0.708755	0.112635
WP_PHOTODYNAMIC_THERAPYINDUCED_HIF1_SURVIVAL_SIGNALING	0.0854555	0.047	0.708755	0.0854555
PASINI_SUZ12_TARGETS_DN	0.0360893	0.047	0.708755	0.0360893
POMEROY_MEDULLOBLASTOMA_PROGNOSIS_DN	0.0769406	0.047	0.708755	0.0769406
SATOH_COLORECTAL_CANCER_MYC_UP	-0.06356	0.048	0.708755	0.06356
SUNG_METASTASIS_STROMA_DN	-0.093787	0.048	0.708755	0.093787
WEIGEL_OXIDATIVE_STRESS_RESPONSE	0.0941576	0.048	0.708755	0.0941576
REACTOME_TRAFFICKING_OF_GLUR2_CONTAINING_AMPA_RECEPTORS	-0.140739	0.048	0.708755	0.140739
REACTOME_CELLULAR_RESPONSE_TO_STARVATION	0.0428711	0.048	0.708755	0.0428711
WP_GPCRS_CLASS_C_METABOTROPIC_GLUTAMATE_PHEROMONE	-0.154258	0.048	0.708755	0.154258
WP_EBSTEINBARR_VIRUS_LMP1_SIGNALING	0.109501	0.048	0.708755	0.109501
BIOCARTA_MCM_PATHWAY	-0.150278	0.048	0.708755	0.150278
KEGG_MISMATCH_REPAIR	-0.113568	0.048	0.708755	0.113568
MEBARKI_HCC_PROGENITOR_WNT_UP_CTNNB1_DEPENDENT	-0.0795446	0.049	0.708755	0.0795446
REACTOME_EUKARYOTIC_TRANSLATION_ELONGATION	0.0481788	0.049	0.708755	0.0481788
REACTOME_PKMTS_METHYLATE_HISTONE_LYSINES	0.0739193	0.049	0.708755	0.0739193
REACTOME_RESPONSE_OF_EIF2AK4_GCN2_TO_AMINO_ACID_DEFICIENCY	0.0466235	0.049	0.708755	0.0466235
SERVITJA_ISLET_HNF1A_TARGETS_UP	0.0507468	0.049	0.708755	0.0507468
ZHU_CMV_24_HR_DN	0.0726989	0.049	0.708755	0.0726989
KEGG_INOSITOL_PHOSPHATE_METABOLISM	-0.0851388	0.049	0.708755	0.0851388
KEGG_ABC_TRANSPORTERS	-0.096305	0.049	0.708755	0.096305
SA_TRKA_RECEPTOR	-0.15245	0.049	0.708755	0.15245
