## Supplementary material for "Transcriptomic Profiling of High vs. Low Flow Regions of Mouse and Human Trabecular Meshwork": Mouse Differential Expression data

### Sheet: Sheet1
gene	logFC	P.Value	adj.P.Val	-log10 pvalue	-log10 adjusted pvalue
SERPINE2	0.694857	0.000345379	0.75161	3.4617	0.124008
MBD4	0.979624	0.00045047	0.75161	3.34633	0.124008
9930021J03RIK	0.921225	0.000687322	0.764531	3.16284	0.116605
H2AW	-0.98576	0.0023523	0.840125	2.62851	0.0756559
KAT6A	-0.964006	0.00378282	0.840125	2.42218	0.0756559
BRI3	-0.946236	0.00141773	0.840125	2.84841	0.0756559
PLCD1	-0.724779	0.00419862	0.840125	2.37689	0.0756559
H2BC11	-0.654048	0.0034281	0.840125	2.46495	0.0756559
DYNLL1	-0.431128	0.00334133	0.840125	2.47608	0.0756559
CSAD	0.642904	0.00418292	0.840125	2.37852	0.0756559
FMOD	0.678963	0.00174671	0.840125	2.75778	0.0756559
SLIT3	0.750643	0.00420362	0.840125	2.37638	0.0756559
UBE2I	0.76624	0.0027575	0.840125	2.55948	0.0756559
ANAPC5	0.871207	0.00427993	0.840125	2.36856	0.0756559
PCBP1	0.889517	0.00420427	0.840125	2.37631	0.0756559
KLF9	0.925011	0.00121392	0.840125	2.91581	0.0756559
NTRK3	1.02268	0.00182827	0.840125	2.73796	0.0756559
ASPRV1	-1.50505	0.0104252	0.853432	1.98192	0.068831
DOCK9	-1.32961	0.00612086	0.853432	2.21319	0.068831
SFN	-1.17964	0.00915454	0.853432	2.03836	0.068831
DENND6A	-0.979601	0.0082342	0.853432	2.08438	0.068831
PGLS	-0.809098	0.00781414	0.853432	2.10712	0.068831
HNRNPA2B1	-0.72244	0.00719561	0.853432	2.14293	0.068831
KIF5B	-0.680357	0.0105806	0.853432	1.97549	0.068831
EPB41	-0.64211	0.00605672	0.853432	2.21776	0.068831
PPP6R1	-0.594078	0.00994609	0.853432	2.00235	0.068831
PDE6A	-0.562485	0.00897475	0.853432	2.04698	0.068831
RNFT1	0.453732	0.0109382	0.853432	1.96106	0.068831
MYOC	0.554531	0.0107999	0.853432	1.96658	0.068831
THBS1	0.578785	0.00556178	0.853432	2.25479	0.068831
COL16A1	0.647511	0.00537226	0.853432	2.26984	0.068831
PPM1A	0.710476	0.0102238	0.853432	1.99039	0.068831
PTK2	0.714506	0.00625662	0.853432	2.20366	0.068831
TRA2B	0.724716	0.0104058	0.853432	1.98273	0.068831
GABPB2	0.729887	0.0110591	0.853432	1.95628	0.068831
BTG2	0.737505	0.0112529	0.853432	1.94873	0.068831
SELENON	0.738289	0.00481134	0.853432	2.31773	0.068831
TSC22D3	0.750279	0.010055	0.853432	1.99762	0.068831
CFAP36	0.843172	0.00810736	0.853432	2.09112	0.068831
CRYAB	0.844784	0.00506798	0.853432	2.29517	0.068831
DDIT4	0.93897	0.00662443	0.853432	2.17885	0.068831
FBXO11	0.954075	0.0085709	0.853432	2.06697	0.068831
LMO4	0.957705	0.00946604	0.853432	2.02383	0.068831
RALGAPB	0.970907	0.0110651	0.853432	1.95605	0.068831
GNAI2	0.574317	0.0116114	0.861051	1.93511	0.0649712
ADH7	-0.911336	0.0121063	0.87823	1.91699	0.0563919
KRT13	-1.35644	0.0178632	0.88444	1.74804	0.0533315
FDFT1	-1.06534	0.0220501	0.88444	1.65659	0.0533315
SERPINB3A	-1.04221	0.0204413	0.88444	1.68949	0.0533315
PANK3	-1.03227	0.015022	0.88444	1.82327	0.0533315
PSEN1	-0.916929	0.0164829	0.88444	1.78297	0.0533315
ARF6	-0.902819	0.0206314	0.88444	1.68547	0.0533315
CTSS	-0.888482	0.013174	0.88444	1.88028	0.0533315
AQP5	-0.877499	0.0219862	0.88444	1.65785	0.0533315
H2AC10	-0.857498	0.0234986	0.88444	1.62896	0.0533315
EDF1	-0.855788	0.0131586	0.88444	1.88079	0.0533315
SNAPC3	-0.849015	0.0154652	0.88444	1.81064	0.0533315
FBXW2	-0.846879	0.0193628	0.88444	1.71303	0.0533315
ENTHD1	-0.838777	0.0167478	0.88444	1.77604	0.0533315
TNFRSF10B	-0.827045	0.0222004	0.88444	1.65364	0.0533315
OLFR133	-0.790715	0.0240871	0.88444	1.61822	0.0533315
PEG10	-0.78075	0.0228233	0.88444	1.64162	0.0533315
SF3B6	-0.715949	0.0166333	0.88444	1.77902	0.0533315
ASPH	-0.700568	0.0205756	0.88444	1.68665	0.0533315
FRY	-0.692908	0.0220643	0.88444	1.65631	0.0533315
CETN2	-0.679254	0.0174464	0.88444	1.75829	0.0533315
GOLIM4	-0.660801	0.0205451	0.88444	1.68729	0.0533315
SLC14A1	-0.643266	0.0222595	0.88444	1.65248	0.0533315
KRT10	-0.578961	0.022766	0.88444	1.64271	0.0533315
GNGT1	-0.570051	0.0231529	0.88444	1.63539	0.0533315
ABHD2	-0.494982	0.0245495	0.88444	1.60996	0.0533315
SUB1	-0.458068	0.0186524	0.88444	1.72927	0.0533315
GM52523	0.300831	0.0139594	0.88444	1.85513	0.0533315
GM9758	0.400565	0.0170193	0.88444	1.76906	0.0533315
MCL1	0.525616	0.0188532	0.88444	1.72461	0.0533315
CXCL16	0.528098	0.0169801	0.88444	1.77006	0.0533315
CHCHD6	0.610211	0.0235033	0.88444	1.62887	0.0533315
GNAQ	0.610239	0.0165834	0.88444	1.78033	0.0533315
SPRED1	0.653627	0.021194	0.88444	1.67379	0.0533315
PCOLCE	0.676586	0.0223621	0.88444	1.65049	0.0533315
SIRT3	0.679892	0.0196038	0.88444	1.70766	0.0533315
PABPC4	0.681492	0.023923	0.88444	1.62118	0.0533315
RBM39	0.701753	0.0156642	0.88444	1.80509	0.0533315
RNF215	0.715999	0.0223939	0.88444	1.64987	0.0533315
PLD1	0.737383	0.0246488	0.88444	1.6082	0.0533315
SNRPA	0.78613	0.0201997	0.88444	1.69466	0.0533315
COL6A1	0.807092	0.0137045	0.88444	1.86314	0.0533315
RARRES1	0.871892	0.0244783	0.88444	1.61122	0.0533315
SF3A1	0.873163	0.0229999	0.88444	1.63827	0.0533315
KATNAL1	0.877172	0.0155029	0.88444	1.80959	0.0533315
SERINC5	0.880237	0.0154043	0.88444	1.81236	0.0533315
PTPN11	0.908245	0.0200777	0.88444	1.69729	0.0533315
REX1BD	1.07765	0.0183718	0.88444	1.73585	0.0533315
STARD13	-0.919631	0.0251375	0.892381	1.59968	0.0494499
MBD2	0.431602	0.025499	0.895686	1.59348	0.0478442
AQP3	-1.30512	0.0314442	0.908632	1.50246	0.041612
ADH1	-1.12919	0.0389239	0.908632	1.40978	0.041612
KRT4	-1.12554	0.0326868	0.908632	1.48563	0.041612
MYL12A	-0.883797	0.027679	0.908632	1.55785	0.041612
RACK1	-0.861232	0.0358464	0.908632	1.44555	0.041612
ATP5J	-0.812907	0.0422622	0.908632	1.37405	0.041612
DAB2IP	-0.807441	0.0449608	0.908632	1.34717	0.041612
PHC3	-0.79003	0.0452182	0.908632	1.34469	0.041612
PARP8	-0.754293	0.0340029	0.908632	1.46848	0.041612
AFF4	-0.733496	0.0391209	0.908632	1.40759	0.041612
CDC42	-0.731045	0.0461592	0.908632	1.33574	0.041612
POLR2H	-0.706696	0.0404241	0.908632	1.39336	0.041612
SCRIB	-0.702324	0.0465505	0.908632	1.33208	0.041612
CAPG	-0.700518	0.0306959	0.908632	1.51292	0.041612
SNX10	-0.6682	0.0499038	0.908632	1.30187	0.041612
SARS	-0.655783	0.0356857	0.908632	1.44751	0.041612
PYROXD1	-0.647176	0.0331016	0.908632	1.48015	0.041612
COPS2	-0.643789	0.0406553	0.908632	1.39088	0.041612
ERF	-0.628108	0.031811	0.908632	1.49742	0.041612
RNPC3	-0.608217	0.0411239	0.908632	1.38591	0.041612
ANAPC10	-0.602801	0.0449553	0.908632	1.34722	0.041612
PDXK	-0.602774	0.0470188	0.908632	1.32773	0.041612
RPS9	-0.588876	0.0392797	0.908632	1.40583	0.041612
EIF4EBP1	-0.556769	0.0491211	0.908632	1.30873	0.041612
SUCO	-0.532956	0.0480015	0.908632	1.31875	0.041612
NSD3	-0.480411	0.0438439	0.908632	1.35809	0.041612
EPS8L2	-0.440057	0.0498311	0.908632	1.3025	0.041612
2210418O10RIK	-0.325068	0.0475314	0.908632	1.32302	0.041612
PFDN5	-0.32241	0.0442622	0.908632	1.35397	0.041612
RRP36	0.355646	0.0314271	0.908632	1.5027	0.041612
MGP	0.373629	0.0459371	0.908632	1.33784	0.041612
ERI3	0.381172	0.0486416	0.908632	1.31299	0.041612
SLC25A51	0.394797	0.0490793	0.908632	1.3091	0.041612
PIK3C2A	0.459598	0.0297254	0.908632	1.52687	0.041612
9030025P20RIK	0.49472	0.044907	0.908632	1.34769	0.041612
GNA11	0.497348	0.0436955	0.908632	1.35956	0.041612
SPTSSB	0.511732	0.0412396	0.908632	1.38469	0.041612
LSM6	0.511895	0.0375067	0.908632	1.42589	0.041612
CLK1	0.524811	0.0351234	0.908632	1.4544	0.041612
SRP72	0.530292	0.0318608	0.908632	1.49674	0.041612
RUNX1	0.534187	0.0446619	0.908632	1.35006	0.041612
PRPSAP1	0.550075	0.039356	0.908632	1.40499	0.041612
BEX3	0.551761	0.0432954	0.908632	1.36356	0.041612
PIGM	0.560478	0.0301865	0.908632	1.52019	0.041612
CNTD1	0.569759	0.0438101	0.908632	1.35843	0.041612
MGA	0.576532	0.0311948	0.908632	1.50592	0.041612
SDF4	0.587306	0.0387139	0.908632	1.41213	0.041612
R3HCC1	0.588976	0.0385155	0.908632	1.41436	0.041612
NAT8F1	0.591678	0.03397	0.908632	1.4689	0.041612
AHSA1	0.595378	0.0312159	0.908632	1.50562	0.041612
ECRG4	0.619413	0.0324772	0.908632	1.48842	0.041612
RETNLG	0.624371	0.0403987	0.908632	1.39363	0.041612
PSMD9	0.633651	0.0413778	0.908632	1.38323	0.041612
SCUBE1	0.637137	0.0490672	0.908632	1.30921	0.041612
CHD4	0.640317	0.0394178	0.908632	1.40431	0.041612
CCND1	0.643276	0.0395165	0.908632	1.40322	0.041612
TAF2	0.643812	0.042533	0.908632	1.37127	0.041612
CKMT1	0.652106	0.0445964	0.908632	1.3507	0.041612
APOD	0.66133	0.0279998	0.908632	1.55285	0.041612
RAB11FIP5	0.671597	0.044942	0.908632	1.34735	0.041612
STEAP3	0.693544	0.0380515	0.908632	1.41963	0.041612
RTN1	0.706747	0.034285	0.908632	1.4649	0.041612
BTF3L4	0.712089	0.0393747	0.908632	1.40478	0.041612
ATIC	0.715999	0.0423744	0.908632	1.3729	0.041612
POU3F3	0.734532	0.0347634	0.908632	1.45888	0.041612
DYNLL2	0.740348	0.0480584	0.908632	1.31823	0.041612
ATXN2L	0.747171	0.0436161	0.908632	1.36035	0.041612
PTGS2	0.786666	0.0436131	0.908632	1.36038	0.041612
ATF3	0.805763	0.0384562	0.908632	1.41503	0.041612
ELMOD2	0.848079	0.0325653	0.908632	1.48725	0.041612
ACO1	0.880772	0.0435151	0.908632	1.36136	0.041612
PPCS	0.891946	0.0372592	0.908632	1.42877	0.041612
