## Supplementary material for "Transcriptomic Profiling of High vs. Low Flow Regions of Mouse and Human Trabecular Meshwork": Mouse GSVA data

### Sheet: Sheet1
Pathway	meanTrue	abs(meanTrue)	pBoot	pFDR
FARMER_BREAST_CANCER_CLUSTER_4	0.443509	0.443509	0	0
ZHAN_MULTIPLE_MYELOMA_MS_UP	0.396494	0.396494	0	0
BOSCO_EPITHELIAL_DIFFERENTIATION_MODULE	-0.394841	0.394841	0	0
REACTOME_FORMATION_OF_THE_CORNIFIED_ENVELOPE	-0.366864	0.366864	0	0
KEGG_SYSTEMIC_LUPUS_ERYTHEMATOSUS	-0.36575	0.36575	0	0
REACTOME_KERATINIZATION	-0.349252	0.349252	0	0
TURASHVILI_BREAST_LOBULAR_CARCINOMA_VS_DUCTAL_NORMAL_UP	0.336769	0.336769	0	0
HELLER_SILENCED_BY_METHYLATION_DN	0.33523	0.33523	0	0
CROMER_TUMORIGENESIS_DN	-0.332622	0.332622	0	0
MCCLUNG_DELTA_FOSB_TARGETS_8WK	-0.330161	0.330161	0	0
TURASHVILI_BREAST_LOBULAR_CARCINOMA_VS_LOBULAR_NORMAL_DN	0.325037	0.325037	0	0
REACTOME_HCMV_LATE_EVENTS	-0.313983	0.313983	0	0
HOLLERN_EMT_BREAST_TUMOR_DN	-0.311593	0.311593	0	0
JI_RESPONSE_TO_FSH_DN	-0.307926	0.307926	0	0
FOROUTAN_INTEGRATED_TGFB_EMT_DN	-0.304327	0.304327	0	0
PID_INTEGRIN1_PATHWAY	0.302588	0.302588	0	0
SASAI_RESISTANCE_TO_NEOPLASTIC_TRANSFROMATION	0.28552	0.28552	0	0
BLANCO_MELO_BRONCHIAL_EPITHELIAL_CELLS_INFLUENZA_A_INFECTION_UP	0.279282	0.279282	0	0
LIU_PROSTATE_CANCER_UP	-0.275922	0.275922	0	0
WAMUNYOKOLI_OVARIAN_CANCER_GRADES_1_2_UP	-0.274329	0.274329	0	0
ANASTASSIOU_MULTICANCER_INVASIVENESS_SIGNATURE	0.25803	0.25803	0	0
COLDREN_GEFITINIB_RESISTANCE_DN	-0.24926	0.24926	0	0
KEGG_FC_GAMMA_R_MEDIATED_PHAGOCYTOSIS	-0.226705	0.226705	0	0
CHEN_LVAD_SUPPORT_OF_FAILING_HEART_UP	0.22485	0.22485	0	0
ZHU_CMV_ALL_DN	0.22136	0.22136	0	0
ZHU_CMV_24_HR_DN	0.218957	0.218957	0	0
JAEGER_METASTASIS_DN	-0.216496	0.216496	0	0
NABA_CORE_MATRISOME	0.213115	0.213115	0	0
BOQUEST_STEM_CELL_UP	0.174916	0.174916	0	0
WEST_ADRENOCORTICAL_TUMOR_DN	0.131565	0.131565	0	0
WOO_LIVER_CANCER_RECURRENCE_DN	0.320972	0.320972	0.001	0.0682045
THUM_MIR21_TARGETS_HEART_DISEASE_UP	0.319952	0.319952	0.001	0.0682045
FLECHNER_PBL_KIDNEY_TRANSPLANT_REJECTED_VS_OK_UP	0.293683	0.293683	0.001	0.0682045
AMIT_SERUM_RESPONSE_40_MCF10A	0.279011	0.279011	0.001	0.0682045
LINDVALL_IMMORTALIZED_BY_TERT_DN	0.277897	0.277897	0.001	0.0682045
SHAFFER_IRF4_TARGETS_IN_PLASMA_CELL_VS_MATURE_B_LYMPHOCYTE	0.254629	0.254629	0.001	0.0682045
REACTOME_INTEGRIN_CELL_SURFACE_INTERACTIONS	0.251906	0.251906	0.001	0.0682045
SANSOM_APC_TARGETS	0.249592	0.249592	0.001	0.0682045
HOLLERN_SQUAMOUS_BREAST_TUMOR	-0.231065	0.231065	0.001	0.0682045
VECCHI_GASTRIC_CANCER_ADVANCED_VS_EARLY_UP	0.184111	0.184111	0.001	0.0682045
WINTER_HYPOXIA_METAGENE	0.174007	0.174007	0.001	0.0682045
LINDGREN_BLADDER_CANCER_CLUSTER_2B	0.127311	0.127311	0.001	0.0682045
ACEVEDO_LIVER_CANCER_DN	0.127248	0.127248	0.001	0.0682045
NABA_MATRISOME	0.115138	0.115138	0.001	0.0682045
COLIN_PILOCYTIC_ASTROCYTOMA_VS_GLIOBLASTOMA_UP	0.314677	0.314677	0.002	0.105298
CLASPER_LYMPHATIC_VESSELS_DURING_METASTASIS_DN	0.264479	0.264479	0.002	0.105298
GU_PDEF_TARGETS_UP	0.243307	0.243307	0.002	0.105298
PID_SYNDECAN_1_PATHWAY	0.229778	0.229778	0.002	0.105298
PID_HDAC_CLASSI_PATHWAY	0.228584	0.228584	0.002	0.105298
SASAKI_ADULT_T_CELL_LEUKEMIA	-0.219949	0.219949	0.002	0.105298
REACTOME_REGULATION_OF_INSULIN_LIKE_GROWTH_FACTOR_IGF_TRANSPORT_AND_UPTAKE_BY_INSULIN_LIKE_GROWTH_FACTOR_BINDING_PROTEINS_IGFBPS	0.200958	0.200958	0.002	0.105298
FOROUTAN_INTEGRATED_TGFB_EMT_UP	0.192926	0.192926	0.002	0.105298
DELYS_THYROID_CANCER_DN	0.169629	0.169629	0.002	0.105298
FOROUTAN_TGFB_EMT_UP	0.161861	0.161861	0.002	0.105298
ONDER_CDH1_TARGETS_2_UP	0.154062	0.154062	0.002	0.105298
PICCALUGA_ANGIOIMMUNOBLASTIC_LYMPHOMA_UP	0.144489	0.144489	0.002	0.105298
ONDER_CDH1_TARGETS_2_DN	-0.135688	0.135688	0.002	0.105298
BACOLOD_RESISTANCE_TO_ALKYLATING_AGENTS_UP	0.335628	0.335628	0.003	0.126803
BROWNE_HCMV_INFECTION_4HR_UP	0.315454	0.315454	0.003	0.126803
REACTOME_MET_ACTIVATES_PTK2_SIGNALING	0.303991	0.303991	0.003	0.126803
NAKAMURA_ADIPOGENESIS_LATE_DN	0.279148	0.279148	0.003	0.126803
PID_CDC42_PATHWAY	-0.263579	0.263579	0.003	0.126803
POMEROY_MEDULLOBLASTOMA_DESMOPLASIC_VS_CLASSIC_DN	0.258452	0.258452	0.003	0.126803
REACTOME_ECM_PROTEOGLYCANS	0.201925	0.201925	0.003	0.126803
NABA_ECM_GLYCOPROTEINS	0.184401	0.184401	0.003	0.126803
ZHANG_BREAST_CANCER_PROGENITORS_DN	0.177293	0.177293	0.003	0.126803
SERVITJA_ISLET_HNF1A_TARGETS_UP	0.169406	0.169406	0.003	0.126803
REACTOME_RHO_GTPASE_EFFECTORS	-0.14493	0.14493	0.003	0.126803
GRAESSMANN_APOPTOSIS_BY_SERUM_DEPRIVATION_UP	0.127127	0.127127	0.003	0.126803
SCHUETZ_BREAST_CANCER_DUCTAL_INVASIVE_UP	0.118843	0.118843	0.003	0.126803
WONG_ADULT_TISSUE_STEM_MODULE	0.0850641	0.0850641	0.003	0.126803
BURTON_ADIPOGENESIS_10	-0.345643	0.345643	0.004	0.141224
WANG_BARRETTS_ESOPHAGUS_AND_ESOPHAGUS_CANCER_DN	-0.339884	0.339884	0.004	0.141224
MARTIN_INTERACT_WITH_HDAC	0.299815	0.299815	0.004	0.141224
GALLUZZI_PERMEABILIZE_MITOCHONDRIA	0.299579	0.299579	0.004	0.141224
MATTIOLI_MULTIPLE_MYELOMA_WITH_14Q32_TRANSLOCATIONS	0.278445	0.278445	0.004	0.141224
KEGG_FC_EPSILON_RI_SIGNALING_PATHWAY	-0.271025	0.271025	0.004	0.141224
NAGASHIMA_EGF_SIGNALING_UP	0.236222	0.236222	0.004	0.141224
JECHLINGER_EPITHELIAL_TO_MESENCHYMAL_TRANSITION_UP	0.234133	0.234133	0.004	0.141224
WILCOX_RESPONSE_TO_PROGESTERONE_DN	0.230893	0.230893	0.004	0.141224
BOYLAN_MULTIPLE_MYELOMA_C_D_UP	0.197649	0.197649	0.004	0.141224
FRIDMAN_SENESCENCE_UP	0.19641	0.19641	0.004	0.141224
HIRSCH_CELLULAR_TRANSFORMATION_SIGNATURE_DN	0.183461	0.183461	0.004	0.141224
PHONG_TNF_RESPONSE_VIA_P38_PARTIAL	0.181217	0.181217	0.004	0.141224
DACOSTA_UV_RESPONSE_VIA_ERCC3_UP	0.123054	0.123054	0.004	0.141224
DORSEY_GAB2_TARGETS	0.335281	0.335281	0.005	0.154691
GROSS_ELK3_TARGETS_UP	0.309518	0.309518	0.005	0.154691
DAUER_STAT3_TARGETS_UP	0.301158	0.301158	0.005	0.154691
AZARE_STAT3_TARGETS	0.300411	0.300411	0.005	0.154691
WP_PHOTODYNAMIC_THERAPYINDUCED_HIF1_SURVIVAL_SIGNALING	0.288492	0.288492	0.005	0.154691
MORI_PRE_BI_LYMPHOCYTE_DN	0.241515	0.241515	0.005	0.154691
BURTON_ADIPOGENESIS_PEAK_AT_2HR	0.216735	0.216735	0.005	0.154691
FOROUTAN_PRODRANK_TGFB_EMT_UP	0.154828	0.154828	0.005	0.154691
RUTELLA_RESPONSE_TO_HGF_UP	0.123871	0.123871	0.005	0.154691
DELYS_THYROID_CANCER_UP	-0.121662	0.121662	0.005	0.154691
BOQUEST_STEM_CELL_CULTURED_VS_FRESH_UP	0.118548	0.118548	0.005	0.154691
BLALOCK_ALZHEIMERS_DISEASE_UP	-0.05995	0.05995	0.005	0.154691
PID_INTEGRIN3_PATHWAY	0.319758	0.319758	0.006	0.173135
ZHAN_MULTIPLE_MYELOMA_DN	0.280028	0.280028	0.006	0.173135
PID_A6B1_A6B4_INTEGRIN_PATHWAY	-0.256993	0.256993	0.006	0.173135
HAHTOLA_MYCOSIS_FUNGOIDES_CD4_UP	0.23241	0.23241	0.006	0.173135
HARRIS_HYPOXIA	0.189969	0.189969	0.006	0.173135
NAGASHIMA_NRG1_SIGNALING_UP	0.159495	0.159495	0.006	0.173135
WP_IL18_SIGNALING_PATHWAY	0.128657	0.128657	0.006	0.173135
UZONYI_RESPONSE_TO_LEUKOTRIENE_AND_THROMBIN	0.234059	0.234059	0.007	0.190973
LINDGREN_BLADDER_CANCER_HIGH_RECURRENCE	0.215804	0.215804	0.007	0.190973
REACTOME_GENE_SILENCING_BY_RNA	-0.205601	0.205601	0.007	0.190973
IZADPANAH_STEM_CELL_ADIPOSE_VS_BONE_DN	0.190334	0.190334	0.007	0.190973
GOLDRATH_ANTIGEN_RESPONSE	-0.126465	0.126465	0.007	0.190973
OSWALD_HEMATOPOIETIC_STEM_CELL_IN_COLLAGEN_GEL_UP	0.124973	0.124973	0.007	0.190973
COWLING_MYCN_TARGETS	0.33577	0.33577	0.008	0.198413
RICKMAN_HEAD_AND_NECK_CANCER_E	-0.261769	0.261769	0.008	0.198413
ANDERSEN_CHOLANGIOCARCINOMA_CLASS2	-0.225076	0.225076	0.008	0.198413
AMIT_EGF_RESPONSE_60_HELA	0.201895	0.201895	0.008	0.198413
WP_SELENIUM_MICRONUTRIENT_NETWORK	0.19943	0.19943	0.008	0.198413
CROONQUIST_STROMAL_STIMULATION_UP	0.18702	0.18702	0.008	0.198413
BLANCO_MELO_COVID19_SARS_COV_2_INFECTION_CALU3_CELLS_UP	0.172043	0.172043	0.008	0.198413
WP_CILIARY_LANDSCAPE	-0.156936	0.156936	0.008	0.198413
LIM_MAMMARY_STEM_CELL_DN	-0.139115	0.139115	0.008	0.198413
FORTSCHEGGER_PHF8_TARGETS_UP	0.13343	0.13343	0.008	0.198413
LIM_MAMMARY_STEM_CELL_UP	0.103874	0.103874	0.008	0.198413
GESERICK_TERT_TARGETS_DN	0.293748	0.293748	0.009	0.209372
REACTOME_PLATELET_AGGREGATION_PLUG_FORMATION	0.278941	0.278941	0.009	0.209372
WP_G13_SIGNALING_PATHWAY	-0.276937	0.276937	0.009	0.209372
REACTOME_SYNDECAN_INTERACTIONS	0.246577	0.246577	0.009	0.209372
REACTOME_TRANSCRIPTIONAL_REGULATION_BY_SMALL_RNAS	-0.215674	0.215674	0.009	0.209372
WANG_SMARCE1_TARGETS_UP	0.12754	0.12754	0.009	0.209372
RUTELLA_RESPONSE_TO_CSF2RB_AND_IL4_UP	0.122724	0.122724	0.009	0.209372
REACTOME_DEVELOPMENTAL_BIOLOGY	-0.0669311	0.0669311	0.009	0.209372
GOLDRATH_IMMUNE_MEMORY	-0.272484	0.272484	0.01	0.215899
WANG_BARRETTS_ESOPHAGUS_DN	-0.272387	0.272387	0.01	0.215899
PID_ECADHERIN_STABILIZATION_PATHWAY	-0.240932	0.240932	0.01	0.215899
HADDAD_T_LYMPHOCYTE_AND_NK_PROGENITOR_UP	0.222774	0.222774	0.01	0.215899
VARELA_ZMPSTE24_TARGETS_UP	0.211769	0.211769	0.01	0.215899
SMITH_TERT_TARGETS_UP	0.185816	0.185816	0.01	0.215899
LINDGREN_BLADDER_CANCER_CLUSTER_1_UP	-0.174984	0.174984	0.01	0.215899
WAMUNYOKOLI_OVARIAN_CANCER_LMP_UP	-0.134267	0.134267	0.01	0.215899
REACTOME_MEMBRANE_TRAFFICKING	-0.0868028	0.0868028	0.01	0.215899
REACTOME_SIGNALING_BY_RHO_GTPASES_MIRO_GTPASES_AND_RHOBTB3	-0.0754038	0.0754038	0.01	0.215899
WP_MIRNA_TARGETS_IN_ECM_AND_MEMBRANE_RECEPTORS	0.247527	0.247527	0.011	0.227662
REACTOME_EPHB_MEDIATED_FORWARD_SIGNALING	-0.242505	0.242505	0.011	0.227662
AMIT_EGF_RESPONSE_40_HELA	0.209218	0.209218	0.011	0.227662
HOEBEKE_LYMPHOID_STEM_CELL_DN	0.177218	0.177218	0.011	0.227662
KEGG_INSULIN_SIGNALING_PATHWAY	-0.144349	0.144349	0.011	0.227662
HORIUCHI_WTAP_TARGETS_UP	0.139982	0.139982	0.011	0.227662
SANSOM_WNT_PATHWAY_REQUIRE_MYC	0.249178	0.249178	0.012	0.243324
REACTOME_CELL_JUNCTION_ORGANIZATION	-0.200833	0.200833	0.012	0.243324
VECCHI_GASTRIC_CANCER_EARLY_DN	0.14424	0.14424	0.012	0.243324
WANG_LSD1_TARGETS_UP	0.276281	0.276281	0.013	0.254987
REACTOME_REGULATION_OF_INSULIN_SECRETION	0.201171	0.201171	0.013	0.254987
PHONG_TNF_TARGETS_UP	0.200507	0.200507	0.013	0.254987
BOUDOUKHA_BOUND_BY_IGF2BP2	0.160115	0.160115	0.013	0.254987
OISHI_CHOLANGIOMA_STEM_CELL_LIKE_DN	0.118501	0.118501	0.013	0.254987
SUBTIL_PROGESTIN_TARGETS	0.267297	0.267297	0.014	0.265911
KIM_GLIS2_TARGETS_UP	0.152077	0.152077	0.014	0.265911
RIGGINS_TAMOXIFEN_RESISTANCE_DN	0.13016	0.13016	0.014	0.265911
RICKMAN_METASTASIS_DN	-0.127808	0.127808	0.014	0.265911
SWEET_LUNG_CANCER_KRAS_DN	0.0990195	0.0990195	0.014	0.265911
ZHU_CMV_8_HR_DN	0.217722	0.217722	0.015	0.276166
WP_MALE_INFERTILITY	0.192995	0.192995	0.015	0.276166
REACTOME_INTEGRATION_OF_ENERGY_METABOLISM	0.188005	0.188005	0.015	0.276166
WP_EPITHELIAL_TO_MESENCHYMAL_TRANSITION_IN_COLORECTAL_CANCER	-0.158492	0.158492	0.015	0.276166
SHETH_LIVER_CANCER_VS_TXNIP_LOSS_PAM4	0.130346	0.130346	0.015	0.276166
HERNANDEZ_ABERRANT_MITOSIS_BY_DOCETACEL_2NM_DN	0.273664	0.273664	0.016	0.279163
NAKAMURA_ADIPOGENESIS_EARLY_DN	0.269896	0.269896	0.016	0.279163
MARIADASON_REGULATED_BY_HISTONE_ACETYLATION_UP	0.229215	0.229215	0.016	0.279163
MORI_SMALL_PRE_BII_LYMPHOCYTE_UP	0.220264	0.220264	0.016	0.279163
CUI_TCF21_TARGETS_UP	0.217131	0.217131	0.016	0.279163
FOROUTAN_TGFB_EMT_DN	-0.188489	0.188489	0.016	0.279163
REACTOME_CELL_CELL_COMMUNICATION	-0.168352	0.168352	0.016	0.279163
AZARE_NEOPLASTIC_TRANSFORMATION_BY_STAT3_UP	0.154469	0.154469	0.016	0.279163
CHICAS_RB1_TARGETS_GROWING	0.13344	0.13344	0.016	0.279163
REACTOME_CONDENSATION_OF_PROPHASE_CHROMOSOMES	-0.266907	0.266907	0.017	0.285011
PID_PI3KCI_PATHWAY	-0.215502	0.215502	0.017	0.285011
FRASOR_RESPONSE_TO_ESTRADIOL_DN	0.211661	0.211661	0.017	0.285011
PID_RAC1_PATHWAY	-0.203624	0.203624	0.017	0.285011
VANTVEER_BREAST_CANCER_METASTASIS_DN	-0.189283	0.189283	0.017	0.285011
CASORELLI_ACUTE_PROMYELOCYTIC_LEUKEMIA_UP	0.146689	0.146689	0.017	0.285011
DODD_NASOPHARYNGEAL_CARCINOMA_UP	-0.0658249	0.0658249	0.017	0.285011
TONG_INTERACT_WITH_PTTG1	-0.223834	0.223834	0.018	0.296802
BASSO_HAIRY_CELL_LEUKEMIA_UP	0.183652	0.183652	0.018	0.296802
RICKMAN_TUMOR_DIFFERENTIATED_WELL_VS_POORLY_DN	-0.109094	0.109094	0.018	0.296802
REACTOME_DNA_DAMAGE_RECOGNITION_IN_GG_NER	-0.243639	0.243639	0.019	0.303293
REACTOME_NR1H3_NR1H2_REGULATE_GENE_EXPRESSION_LINKED_TO_CHOLESTEROL_TRANSPORT_AND_EFFLUX	0.241806	0.241806	0.019	0.303293
WP_MFAP5_EFFECT_ON_PERMEABILITY_AND_MOTILITY_OF_ENDOTHELIAL_CELLS_VIA_CYTOSKELETON_REARRANGEMENT	0.239733	0.239733	0.019	0.303293
WP_AMPACTIVATED_PROTEIN_KINASE_AMPK_SIGNALING	-0.207946	0.207946	0.019	0.303293
HOSHIDA_LIVER_CANCER_SURVIVAL_DN	-0.207474	0.207474	0.019	0.303293
PATIL_LIVER_CANCER	-0.0799	0.0799	0.019	0.303293
PID_TELOMERASE_PATHWAY	0.185943	0.185943	0.02	0.314241
REACTOME_ACTIVATION_OF_ANTERIOR_HOX_GENES_IN_HINDBRAIN_DEVELOPMENT_DURING_EARLY_EMBRYOGENESIS	-0.163068	0.163068	0.02	0.314241
GRUETZMANN_PANCREATIC_CANCER_DN	0.114473	0.114473	0.02	0.314241
CAIRO_PML_TARGETS_BOUND_BY_MYC_UP	0.282564	0.282564	0.022	0.317413
HOLLERN_ADENOMYOEPITHELIAL_BREAST_TUMOR	0.277621	0.277621	0.021	0.317413
ODONNELL_TARGETS_OF_MYC_AND_TFRC_UP	0.252921	0.252921	0.021	0.317413
WP_PI3KAKTMTOR_SIGNALING_PATHWAY_AND_THERAPEUTIC_OPPORTUNITIES	-0.250792	0.250792	0.021	0.317413
RASHI_RESPONSE_TO_IONIZING_RADIATION_1	0.243921	0.243921	0.021	0.317413
LIEN_BREAST_CARCINOMA_METAPLASTIC_VS_DUCTAL_DN	-0.23901	0.23901	0.021	0.317413
REACTOME_RMTS_METHYLATE_HISTONE_ARGININES	-0.226185	0.226185	0.022	0.317413
CROMER_TUMORIGENESIS_UP	0.212115	0.212115	0.022	0.317413
REACTOME_MET_PROMOTES_CELL_MOTILITY	0.211654	0.211654	0.021	0.317413
BORCZUK_MALIGNANT_MESOTHELIOMA_DN	0.206692	0.206692	0.022	0.317413
REACTOME_MITOCHONDRIAL_BIOGENESIS	0.197084	0.197084	0.022	0.317413
GAL_LEUKEMIC_STEM_CELL_UP	0.196055	0.196055	0.022	0.317413
YAO_TEMPORAL_RESPONSE_TO_PROGESTERONE_CLUSTER_1	0.192138	0.192138	0.022	0.317413
YAUCH_HEDGEHOG_SIGNALING_PARACRINE_DN	-0.182475	0.182475	0.022	0.317413
EBAUER_TARGETS_OF_PAX3_FOXO1_FUSION_UP	0.142986	0.142986	0.022	0.317413
RODWELL_AGING_KIDNEY_NO_BLOOD_UP	0.109486	0.109486	0.022	0.317413
WP_MALIGNANT_PLEURAL_MESOTHELIOMA	0.0970369	0.0970369	0.021	0.317413
REACTOME_DNA_DAMAGE_TELOMERE_STRESS_INDUCED_SENESCENCE	-0.252527	0.252527	0.023	0.322537
REACTOME_G2_M_DNA_DAMAGE_CHECKPOINT	-0.236039	0.236039	0.023	0.322537
ACEVEDO_LIVER_CANCER_WITH_H3K9ME3_UP	-0.229148	0.229148	0.023	0.322537
REACTOME_FORMATION_OF_THE_BETA_CATENIN_TCF_TRANSACTIVATING_COMPLEX	-0.225357	0.225357	0.023	0.322537
KEGG_NATURAL_KILLER_CELL_MEDIATED_CYTOTOXICITY	-0.192049	0.192049	0.023	0.322537
BLALOCK_ALZHEIMERS_DISEASE_INCIPIENT_UP	-0.095173	0.095173	0.023	0.322537
REACTOME_NOTCH_HLH_TRANSCRIPTION_PATHWAY	0.262606	0.262606	0.024	0.324432
REACTOME_NR1H2_AND_NR1H3_MEDIATED_SIGNALING	0.228903	0.228903	0.024	0.324432
REACTOME_COLLAGEN_CHAIN_TRIMERIZATION	0.1754	0.1754	0.024	0.324432
NABA_COLLAGENS	0.1754	0.1754	0.024	0.324432
KEGG_ECM_RECEPTOR_INTERACTION	0.171323	0.171323	0.024	0.324432
WANG_HCP_PROSTATE_CANCER	0.156162	0.156162	0.024	0.324432
HOLLMANN_APOPTOSIS_VIA_CD40_DN	-0.123497	0.123497	0.024	0.324432
CHARAFE_BREAST_CANCER_LUMINAL_VS_MESENCHYMAL_DN	0.0825328	0.0825328	0.024	0.324432
LIEN_BREAST_CARCINOMA_METAPLASTIC	0.22499	0.22499	0.025	0.331969
PRAMOONJAGO_SOX4_TARGETS_UP	0.202079	0.202079	0.025	0.331969
HELLER_HDAC_TARGETS_SILENCED_BY_METHYLATION_DN	0.122127	0.122127	0.025	0.331969
MONNIER_POSTRADIATION_TUMOR_ESCAPE_DN	0.100098	0.100098	0.025	0.331969
REACTOME_DAP12_INTERACTIONS	-0.260536	0.260536	0.026	0.333444
REACTOME_DAP12_SIGNALING	-0.260536	0.260536	0.026	0.333444
BOQUEST_STEM_CELL_CULTURED_VS_FRESH_DN	0.259679	0.259679	0.026	0.333444
AMIT_EGF_RESPONSE_480_MCF10A	-0.234316	0.234316	0.026	0.333444
BROWNE_HCMV_INFECTION_30MIN_UP	0.232345	0.232345	0.026	0.333444
WP_NRF2_PATHWAY	-0.194189	0.194189	0.026	0.333444
XU_GH1_EXOGENOUS_TARGETS_DN	0.189674	0.189674	0.026	0.333444
GAUSSMANN_MLL_AF4_FUSION_TARGETS_F_UP	0.13098	0.13098	0.026	0.333444
ABRAHAM_ALPC_VS_MULTIPLE_MYELOMA_UP	0.228717	0.228717	0.027	0.337612
WP_PARKINUBIQUITIN_PROTEASOMAL_SYSTEM_PATHWAY	0.20302	0.20302	0.027	0.337612
REACTOME_RHO_GTPASES_ACTIVATE_PKNS	-0.174774	0.174774	0.027	0.337612
REACTOME_COLLAGEN_BIOSYNTHESIS_AND_MODIFYING_ENZYMES	0.162456	0.162456	0.027	0.337612
REACTOME_HCMV_INFECTION	-0.157507	0.157507	0.027	0.337612
KAN_RESPONSE_TO_ARSENIC_TRIOXIDE	0.154029	0.154029	0.027	0.337612
DOANE_BREAST_CANCER_CLASSES_DN	0.264936	0.264936	0.028	0.341577
BIOCARTA_AGR_PATHWAY	-0.24714	0.24714	0.028	0.341577
PID_P73PATHWAY	-0.233505	0.233505	0.028	0.341577
AIGNER_ZEB1_TARGETS	-0.215566	0.215566	0.028	0.341577
LEIN_ASTROCYTE_MARKERS	0.215014	0.215014	0.028	0.341577
IKEDA_MIR133_TARGETS_UP	-0.181273	0.181273	0.028	0.341577
GHANDHI_DIRECT_IRRADIATION_DN	0.259361	0.259361	0.029	0.348116
MOROSETTI_FACIOSCAPULOHUMERAL_MUSCULAR_DISTROPHY_UP	0.222217	0.222217	0.029	0.348116
RAGHAVACHARI_PLATELET_SPECIFIC_GENES	0.171513	0.171513	0.029	0.348116
LIAO_METASTASIS	0.0855837	0.0855837	0.029	0.348116
CHEN_NEUROBLASTOMA_COPY_NUMBER_GAINS	0.252277	0.252277	0.031	0.367711
WP_CAMKK2_PATHWAY	-0.221873	0.221873	0.031	0.367711
CHIARADONNA_NEOPLASTIC_TRANSFORMATION_KRAS_CDC25_DN	0.163074	0.163074	0.031	0.367711
PLASARI_TGFB1_TARGETS_1HR_UP	0.233137	0.233137	0.032	0.372217
CERVERA_SDHB_TARGETS_2	0.183681	0.183681	0.032	0.372217
BHAT_ESR1_TARGETS_NOT_VIA_AKT1_DN	0.182655	0.182655	0.032	0.372217
GRAESSMANN_RESPONSE_TO_MC_AND_SERUM_DEPRIVATION_UP	0.143275	0.143275	0.032	0.372217
WEST_ADRENOCORTICAL_TUMOR_UP	-0.106331	0.106331	0.032	0.372217
WARTERS_IR_RESPONSE_5GY	0.252553	0.252553	0.033	0.380896
REACTOME_EXTRACELLULAR_MATRIX_ORGANIZATION	0.101345	0.101345	0.033	0.380896
GRAHAM_CML_QUIESCENT_VS_NORMAL_DIVIDING_UP	0.211322	0.211322	0.034	0.387962
REACTOME_RHO_GTPASES_ACTIVATE_FORMINS	-0.130747	0.130747	0.034	0.387962
BERENJENO_TRANSFORMED_BY_RHOA_DN	0.0735772	0.0735772	0.034	0.387962
HOSHIDA_LIVER_CANCER_SURVIVAL_UP	0.181415	0.181415	0.035	0.396358
REACTOME_VISUAL_PHOTOTRANSDUCTION	-0.158924	0.158924	0.035	0.396358
SIMBULAN_PARP1_TARGETS_UP	0.165298	0.165298	0.036	0.403119
XIE_ST_HSC_S1PR3_OE_UP	0.157194	0.157194	0.036	0.403119
GOBERT_OLIGODENDROCYTE_DIFFERENTIATION_DN	0.0588103	0.0588103	0.036	0.403119
SIG_REGULATION_OF_THE_ACTIN_CYTOSKELETON_BY_RHO_GTPASES	-0.226169	0.226169	0.037	0.406729
LIU_SMARCA4_TARGETS	0.186631	0.186631	0.037	0.406729
KEGG_PHOSPHATIDYLINOSITOL_SIGNALING_SYSTEM	-0.17161	0.17161	0.037	0.406729
ONDER_CDH1_SIGNALING_VIA_CTNNB1	0.165689	0.165689	0.037	0.406729
TURASHVILI_BREAST_LOBULAR_CARCINOMA_VS_LOBULAR_NORMAL_UP	-0.159566	0.159566	0.037	0.406729
HUMMEL_BURKITTS_LYMPHOMA_UP	0.242078	0.242078	0.038	0.410209
MATZUK_CENTRAL_FOR_FEMALE_FERTILITY	0.238707	0.238707	0.038	0.410209
TSUNODA_CISPLATIN_RESISTANCE_DN	0.207795	0.207795	0.038	0.410209
KEGG_ACUTE_MYELOID_LEUKEMIA	-0.172843	0.172843	0.038	0.410209
SWEET_KRAS_TARGETS_UP	0.149865	0.149865	0.038	0.410209
DASU_IL6_SIGNALING_SCAR_DN	0.235388	0.235388	0.04	0.422676
REACTOME_FORMATION_OF_TC_NER_PRE_INCISION_COMPLEX	-0.191619	0.191619	0.04	0.422676
BENPORATH_ES_CORE_NINE_CORRELATED	0.163861	0.163861	0.04	0.422676
GERY_CEBP_TARGETS	0.145266	0.145266	0.04	0.422676
GAUSSMANN_MLL_AF4_FUSION_TARGETS_G_UP	-0.123888	0.123888	0.04	0.422676
JISON_SICKLE_CELL_DISEASE_DN	0.103776	0.103776	0.04	0.422676
REACTOME_HCMV_EARLY_EVENTS	-0.164342	0.164342	0.041	0.427226
HOELZEL_NF1_TARGETS_UP	0.158459	0.158459	0.041	0.427226
WP_GLIOBLASTOMA_SIGNALING_PATHWAYS	-0.143314	0.143314	0.041	0.427226
KOINUMA_TARGETS_OF_SMAD2_OR_SMAD3	-0.0591628	0.0591628	0.041	0.427226
KYNG_DNA_DAMAGE_BY_4NQO_OR_UV	-0.189393	0.189393	0.042	0.430177
SIG_INSULIN_RECEPTOR_PATHWAY_IN_CARDIAC_MYOCYTES	-0.183243	0.183243	0.042	0.430177
MCDOWELL_ACUTE_LUNG_INJURY_UP	0.177852	0.177852	0.042	0.430177
ZWANG_TRANSIENTLY_UP_BY_2ND_EGF_PULSE_ONLY	0.072925	0.072925	0.042	0.430177
ONKEN_UVEAL_MELANOMA_UP	-0.0625557	0.0625557	0.042	0.430177
REACTOME_VEGFR2_MEDIATED_VASCULAR_PERMEABILITY	-0.235281	0.235281	0.043	0.432931
PID_TRAIL_PATHWAY	-0.233173	0.233173	0.044	0.432931
GERHOLD_ADIPOGENESIS_UP	0.215689	0.215689	0.043	0.432931
TAVAZOIE_METASTASIS	0.212855	0.212855	0.044	0.432931
VANTVEER_BREAST_CANCER_METASTASIS_UP	0.212294	0.212294	0.044	0.432931
SANA_TNF_SIGNALING_UP	0.20088	0.20088	0.044	0.432931
ROY_WOUND_BLOOD_VESSEL_UP	0.198598	0.198598	0.044	0.432931
KEGG_ENDOMETRIAL_CANCER	-0.197004	0.197004	0.043	0.432931
BILD_SRC_ONCOGENIC_SIGNATURE	0.194504	0.194504	0.044	0.432931
REACTOME_TRANSCRIPTIONAL_ACTIVATION_OF_MITOCHONDRIAL_BIOGENESIS	0.188388	0.188388	0.044	0.432931
ZHU_CMV_ALL_UP	0.147701	0.147701	0.043	0.432931
BONOME_OVARIAN_CANCER_SURVIVAL_OPTIMAL_DEBULKING	-0.117186	0.117186	0.043	0.432931
APPIERTO_RESPONSE_TO_FENRETINIDE_UP	0.208855	0.208855	0.046	0.438034
SMIRNOV_RESPONSE_TO_IR_2HR_UP	0.204168	0.204168	0.047	0.438034
REACTOME_RHO_GTPASES_ACTIVATE_WASPS_AND_WAVES	-0.190359	0.190359	0.046	0.438034
DASU_IL6_SIGNALING_UP	0.177278	0.177278	0.046	0.438034
LEE_TARGETS_OF_PTCH1_AND_SUFU_DN	-0.176094	0.176094	0.047	0.438034
WP_MELANOMA	-0.159541	0.159541	0.046	0.438034
JI_RESPONSE_TO_FSH_UP	-0.155502	0.155502	0.047	0.438034
WP_MEASLES_VIRUS_INFECTION	0.151985	0.151985	0.047	0.438034
REACTOME_NON_INTEGRIN_MEMBRANE_ECM_INTERACTIONS	0.151484	0.151484	0.046	0.438034
REACTOME_INTERLEUKIN_4_AND_INTERLEUKIN_13_SIGNALING	0.150584	0.150584	0.046	0.438034
SABATES_COLORECTAL_ADENOMA_DN	0.124296	0.124296	0.047	0.438034
WELCSH_BRCA1_TARGETS_UP	-0.109066	0.109066	0.046	0.438034
WP_RAS_SIGNALING	-0.107878	0.107878	0.047	0.438034
DAZARD_RESPONSE_TO_UV_NHEK_UP	0.095895	0.095895	0.045	0.438034
ENK_UV_RESPONSE_EPIDERMIS_UP	-0.0946727	0.0946727	0.047	0.438034
HOSHIDA_LIVER_CANCER_SUBCLASS_S1	0.0905549	0.0905549	0.045	0.438034
TARTE_PLASMA_CELL_VS_PLASMABLAST_UP	0.0825823	0.0825823	0.047	0.438034
SMID_BREAST_CANCER_LUMINAL_A_UP	0.155316	0.155316	0.048	0.444593
WIERENGA_STAT5A_TARGETS_UP	0.118256	0.118256	0.048	0.444593
REACTOME_THE_PHOTOTRANSDUCTION_CASCADE	-0.207654	0.207654	0.049	0.446957
JACKSON_DNMT1_TARGETS_UP	0.177028	0.177028	0.049	0.446957
PID_SMAD2_3NUCLEAR_PATHWAY	0.158933	0.158933	0.049	0.446957
PID_MET_PATHWAY	-0.138657	0.138657	0.049	0.446957
ONDER_CDH1_TARGETS_1_DN	-0.138107	0.138107	0.049	0.446957
